# Single-nucleus multiple-organ chromatin accessibility mapping in the rat

**DOI:** 10.1101/2024.11.11.622900

**Authors:** Ronghai Li, Yue Yuan, Shanshan Duan, Qiuting Deng, Wen Ma, Chang Liu, Peng Gao, Li Lu, Chuanyu Liu

## Abstract

The chromatin accessibility landscape is the basis of cell-specific gene expression. We generated a multiorgan, single-nucleus chromatin accessibility landscape from the model organism *Rattus norvegicus*. For this single-cell atlas, we constructed 25 libraries via snATAC-seq from nine organs in the rat, with a total of over 110,000 cells. Cell classification integrating gene activity scores with known marker genes identified 77 cell types, which were strongly correlated with those in published mouse single-cell transcriptome atlases. We further investigated the enrichment of cell type- and organ-specific transcription factors (TFs), the dynamics of T-cell developmental trajectories across organs, and the conservation and specificity of gene expression patterns across species. These findings provide a foundation for further investigations of the cell composition and gene regulatory networks throughout the rat body.

**Highlights:**

- Generation of a single-cell atlas of chromatin accessibility in nine organs of the rat
- Characterization of cell type- and organ-specific transcription factors (TFs)
- Dynamics of chromatin accessibility in developing T cells revealed by cross-organ analysis
- Conservation and specificity of gene expression patterns among humans, mice, and rats revealed by cross-species analysis
