## Supplementary material for "Single-nucleus multiple-organ chromatin accessibility mapping in the rat": Data S5.xlsx

### Sheet: 05.Major_celltypes_enrichMotifs
Table name	Descriptions
Data S5	a data frame contains the results of specific transcription factor binding motifs are significantly enriched in the accessible chromatin regions (peaks) associated with different major cell types using function getMarkerFeatures and peakAnnoEnrichment within ArchR project. Each row corresponds to a unique transcription factor (TF) motif annotated from the Cis-BP motif database. These motifs are a…
Motif_name	Endocrine	Endothelial	Epithelial	Immune	Muscle	Neuron	Stromal
Sfpi1	0	76.9383	0	200.426	0	0	0
Elf1	0	332.731	0	198.248	0	0	0
Gm4881.1	0	593.349	0	191.919	0	0	0
Elf5	0	144.168	0	188.006	0	0	0
Ehf	0	120.561	0	157.132	0	0	0
Elf3	0	156.054	0	153.831	0	0	0
Grhl1	0	0	10.2712	147.585	0	0	0
Spic	0	107.312	0	111.971	0	0	0
Bcl11a	0	44.0361	0	91.8554	0	0	0
Bcl11b	0	44.0361	0	91.8554	0	0	0
Nfic	24.2449	13.2725	75.4941	85.5905	51.5324	4.69176	6.05756
Spib	0	150.115	0	82.0204	0	0	0
Gm4881.4	0	280.015	0	78.4038	0	0	0
Etv6	0	93.5309	0	78.2912	0	0	0
Gm4881.5	0	260.745	0	66.2048	0	0	0
Elf4	0	95.5274	0	56.7453	0	0	0
Klf4	0	91.4179	14.2805	38.4148	0	0.481657	0
Etv2	0	160.02	0	36.4936	0	0	0
Nfib	11.5142	4.02856	34.3718	36.4582	14.63	1.77456	1.54696
Nfia	11.5142	4.02856	34.3718	36.4582	14.63	1.77456	1.54696
Fli1	0	130.353	0	35.2708	0	0	0
Elf2	0	44.4649	0	35.0073	0	0	0
Erg	0	128.916	0	34.9204	0	0	0
Ets1	0	133.05	0	33.8223	0	0	0
Klf5	0	98.5875	20.6995	33.5578	1.26686	0.274057	7.19726
Klf1	0	54.2569	0.648157	29.7873	0	0	0
Klf8	0	49.9135	11.3879	28.1439	0	0	0
Klf6	0	40.5142	8.25786	26.4523	0	0	0
Klf3	0	40.5142	8.25786	26.4523	0	0	0
Klf2	0	40.5142	8.25786	26.4523	0	0	0
Zkscan5	0	40.4686	0	24.7325	0	0	0
Erf	0	129.783	0	24.5952	0	0	0
Klf7	0	38.3475	22.6892	24.3133	0	0	0
Sp2	0	103.142	37.4207	23.7598	1.16446	0	15.5993
Stat2	0	0.137557	0	23.3047	0	0	0
Klf12	0	35.8078	15.6751	22.7349	0	0	0
Fev	0	62.8962	0	22.2561	0	0	0
Gabpa	0	73.4057	0	21.5068	0	0	0
Gm4881	0	73.4057	0	21.5068	0	0	0
Ets2	0	73.4057	0	21.5068	0	0	0
Tcfap2a	0	7.86486	8.70166	21.3357	5.76626	0	1.32716
Tcf4	0	0	99.2181	20.1172	4.06866	0	0
Etv3	0	91.9936	0	19.9704	0	0	0
Id3	0	0	102.473	18.7967	33.7165	0	0
Id4	0	0	102.473	18.7967	33.7165	0	0
Nfix	66.6828	60.7921	84.6262	18.1377	0	0.352757	34.0813
Nr2c2	0	20.7036	0	17.8269	0	0	0
Tcfcp2	0	0	1.85436	17.7796	0	0	0
Tcfap2c	0	8.79146	10.0996	16.9963	7.92926	0	3.54166
Pax5	0	3.43376	14.4583	14.788	0	0	0
Nr4a2	8.62666	0	18.4967	14.6916	1.80756	0.589657	1.77886
Maz	0	106.633	9.99126	14.4771	2.17806	0.740957	13.6957
Zfp148	0	70.4216	20.5723	14.2128	0.555657	0.114757	17.9972
Tcfcp2l1	0	4.09196	11.9353	14.0338	2.67816	0	0.873357
Ubp1	0	4.09196	11.9353	14.0338	2.67816	0	0.873357
Zfp263.1	0	81.5663	2.98506	12.3955	4.25506	0.377657	6.11136
Sp3	0	29.7398	50.397	12.1641	0	0	0
Sp6	0	20.3919	46.9374	12.0453	0	0	0
Sp5	0	20.3919	46.9374	12.0453	0	0	0
Pax8	0	0.0842575	6.44666	11.9467	0.835857	0	0
Pax1	0	0.0842575	6.44666	11.9467	0.835857	0	0
Tcf12	0	0	95.5957	11.7542	2.83706	0	0
Mesp2	0	0	88.4689	11.7257	8.87616	0	0
Mesp1	0	0	88.4689	11.7257	8.87616	0	0
Tcf3	0	0	95.1578	11.3429	6.59396	0	0
Usf2	0	0.0187575	7.69236	11.0536	0	0	0
Myf5	0	0	35.0909	11.0237	117.299	0.0757575	5.82946
Id2	0	0	6.65266	10.7116	0	0	0
Id1	0	0	6.65266	10.7116	0	0	0
Irf4	0	0	0	10.2816	0	0	0
Mycl1	0	0	14.6565	10.2641	2.85806	0	0
Mycn	0	0	14.6565	10.2641	2.85806	0	0
Mycs	0	0	14.6565	10.2641	2.85806	0	0
Snai2	0	0	105.03	9.53256	14.4599	0	0
Elk3	0	33.227	0	9.37766	0	0	0
Zfa	0	26.2689	20.925	9.22406	27.0876	1.40806	7.17946
Zfy1	0	26.2689	20.925	9.22406	27.0876	1.40806	7.17946
Foxd1	0	1.44716	79.9547	8.76606	0	0	0.682757
Gm5294.3	0	1.44716	79.9547	8.76606	0	0	0.682757
Foxl1.5	0	1.44716	79.9547	8.76606	0	0	0.682757
Elk1	0	32.1524	0	8.53936	0	0	0
Etv1	0	34.6007	0	8.38526	0	0	0
Usf1	0	0	8.36426	8.35236	0	0	0
Mlx	0	0	9.31776	8.27736	0	0	0
Tcfap2b	0	3.88466	6.53416	8.23476	7.90786	0	1.32456
Zfp263.3	0	66.6231	0	8.12536	0	0	4.26276
Zeb1	0	0	87.0436	8.05366	0	0	0
Klf15	0	37.9158	20.502	8.00856	6.28696	0	6.99686
Spdef	0	41.0482	0	7.96666	0	0	0
Arntl	0	0	6.78966	7.93446	0	0	0
Creb3l2	0	0	6.03976	7.83406	0.515457	0	0
Irf5	0	0	0	7.66606	0	0	0
Sox9	0	98.8916	0	7.31016	0	0	0
Etv4	0	37.8513	0	7.23906	0	0	0
Sp8	0	26.0104	11.0448	7.23886	0	0	0.00825749
Sp7	0	26.0104	11.0448	7.23886	0	0	0.00825749
Sp9	0	26.0104	11.0448	7.23886	0	0	0.00825749
Meis2	0	0	0	7.23606	42.1711	0	0
Tcfap2e	0	4.30686	4.03046	7.23066	2.59556	0	0.147557
Elk4	0	35.9186	0	7.21106	0	0	0
Wt1	0	40.2966	19.8758	7.16696	0.190257	0	10.314
Meis1	0	0	0	6.97786	37.5338	0	0
Meis3	0	0	0	6.97786	37.5338	0	0
Zbtb49	0	3.66476	0	6.94416	3.48336	0	0.922857
Gm5454	0	38.8505	0	6.92066	0	0	0
Etv5	0	31.3024	0	6.76586	0	0	0
ENSMUSG00000044690	0	31.3024	0	6.76586	0	0	0
Tcfec	0	0.555357	9.08446	6.69336	0	0	0
Myod1	0	0.664757	31.2555	6.66916	122.602	0	16.5635
Zfp281	0	35.6762	6.61666	6.62966	0	0.00405749	16.0976
Hey2	0	0	5.45596	6.38556	0	0	0
Heyl	0	0	5.45596	6.38556	0	0	0
Hey1	0	0	5.45596	6.38556	0	0	0
Runx1	521.155	0	0	6.23776	0	0	126.736
Runx3	521.155	0	0	6.23776	0	0	126.736
Klf14	0	7.45866	15.4045	6.20176	0	0	0
Klf11	0	7.45866	15.4045	6.20176	0	0	0
Klf13	0	7.45866	15.4045	6.20176	0	0	0
Klf16	0	7.45866	15.4045	6.20176	0	0	0
Myog	0	5.18986	21.6515	6.19646	94.5164	1.32516	55.4455
Mitf	0	0.555557	9.41736	6.07906	0	0	0
Mlxipl	0	0	3.54246	6.00186	0	0	0
Pknox2	0	0	0	5.72226	28.7048	0	0
Bhlhe40	0	0	2.80986	5.58246	0	0	0
Pknox1	0	0	0	5.56926	33.9674	0	0
Tcfeb	0	0.691757	7.64546	5.55696	0	0	0
Irf3	0	16.79	0	5.49976	0	0	0
Tcfe3	0	0.587657	8.89886	5.47996	0	0	0
Tgif2	0	0	0	5.38996	29.482	0	0
Max	0	0	13.9567	5.35376	1.96286	0	0
Rela	0	56.641	0.364257	5.21466	0	0	13.5915
Foxa1	0	0	127.763	5.19756	0	0	0
Irf1	0	0	0	5.06366	0	0	0
Myf6	0	0	11.519	4.59806	46.8598	0	0
Bhlhe41	0	0	4.12216	4.43706	0	0	0
Hes5	0	0	4.61846	4.39436	0.390057	0	0
Foxo1	0	28.1101	11.3729	4.37296	0	0	1.56426
Nr4a1	114.79	1.70186	34.3101	4.24906	2.56456	0.669957	42.7433
Clock	0	0	6.49686	4.10486	0.697057	0	0
Mlxip	0	0	5.41166	4.10036	0	0	0
Egr3	0	12.2824	5.48326	4.03606	0	0	8.22546
Stat4	68.6668	35.3314	0	4.00536	0	0.140357	7.20726
Irf9	0	0	0	3.97386	0	0	0
E2f6	0	31.7635	2.15286	3.65846	0	0	15.3085
Nfkb1	0	38.4998	0	3.59176	0	0	5.18076
Arnt	0.304357	0	0.970357	3.49866	0	0	0
Tlx1	0.353457	0.284157	2.45366	3.43146	9.25206	0	0.181457
Tlx3	0.353457	0.284157	2.45366	3.43146	9.25206	0	0.181457
Nr3c1	0.142457	6.03816	3.56406	3.39816	1.97446	0.905557	7.91026
Patz1	0	58.7843	3.66016	3.34596	1.84486	0.851457	6.05256
Tal1	0	5.32246	24.7596	3.29946	47.1959	0.517857	20.6304
Lyl1	0	5.32246	24.7596	3.29946	47.1959	0.517857	20.6304
Figla	0	0	41.8859	3.24856	0.181057	0	0
Npas2	0	0	9.59056	3.23766	0	0	0
Irf2	0	0.596457	0	3.18626	0	0	0
Zfp219	0	28.7257	5.02486	3.18346	0	0	3.56956
Hes2	0	0	0.108857	2.94076	0	0	0
Gm5294.21	5.81476	0	4.27566	2.92336	0	0	0.289657
Foxl1.24	5.81476	0	4.27566	2.92336	0	0	0.289657
Tgif1	0	0	0	2.87386	18.0476	0	0
Ascl2	0	2.46296	16.9796	2.84096	94.4024	0	23.4482
Ascl1	0	2.46296	16.9796	2.84096	94.4024	0	23.4482
Hic1	0	0	1.28166	2.83906	5.48346	0	0
Sp1	0	18.1151	32.6634	2.80926	0	0	0.920057
Trp63	0	0	2.16476	2.78076	6.11796	0.102957	0
Irf6	0	0	0	2.77556	0	0	0
Pgr	0	8.21166	2.86136	2.72986	7.08036	0	6.04446
Pbx3	0.725857	0	13.6131	2.70926	0.305457	0	0.446157
Snai3	0	0	0	2.68946	15.3899	0	0
Snai1	0	0	0	2.68946	15.3899	0	0
Tcfap2d	0	17.0343	17.9143	2.68796	4.25236	0	0
Rfx5	0	0.408257	4.34386	2.64596	2.07996	0	0
Sox4	2.97326	30.7564	0	2.60616	0	0	0
Sp4	0	31.5468	29.133	2.57526	0	0	3.12656
Atoh8	0	0	28.241	2.57076	7.83366	0	0
Gm5294	0.273857	6.91236	66.003	2.54856	0	0	0.0678575
Foxl1	0.273857	6.91236	66.003	2.54856	0	0	0.0678575
Foxa3	0.273857	6.91236	66.003	2.54856	0	0	0.0678575
Tcfl5	0	0	1.59996	2.43976	0	0	0
Zic3	0	9.04756	5.42076	2.39666	6.74956	0	2.88766
Nhlh2	5.12476	2.45646	13.5408	2.33636	53.3071	0.378857	26.6533
Zic1	0	10.5999	5.48866	2.31876	4.30066	0	2.86016
Stat3	24.7001	36.991	0	2.24746	0	0.0879575	2.42686
Scrt1	0	0	7.77256	2.18496	5.38096	0	0
Prdm1	0	0	0	2.12576	0	0	0
Nfkb2	0	13.3903	0	2.08506	0	0	0
Ferd3l	0	0	1.42846	2.03976	71.6804	0	2.26856
Ebf1	0	14.508	0.427857	2.03456	2.92946	0	11.4148
Sry	3.87316	57.33	0	1.99166	0	0	0
Hes7	0	0	1.85186	1.96536	0	0	0
Zic2	0	8.51916	6.35586	1.93706	6.71976	0	3.46126
Osr1	0.350657	0	0	1.93066	0	0	0
Gm4881.2	0	105.965	0	1.91156	0	0	0
Runx2	308.01	0	0	1.87296	0	0	53.1294
Hes1	0	0	7.94646	1.84096	0	0	0
Zic4	0	4.02386	4.72656	1.75586	1.42806	0	0
Scrt2	0	0	8.69686	1.70526	8.16936	0	0
Rest	4.77976	1.68136	2.18186	1.66556	8.03696	1.07796	2.29776
Plagl1	0	18.3905	2.74946	1.64346	4.61626	0	0.498157
Hsf1	1.23616	6.53216	0	1.61416	0.638857	0	3.86226
Rel	0	54.49	0	1.60286	0	0	3.64596
Egr2	0	4.09476	2.81126	1.57136	0	0	2.14276
Plag1	0	17.2753	0.881057	1.43116	1.13506	0	0
Pax9	2.92156	0	3.03056	1.39036	0	0	0
Nhlh1	0.254357	4.32756	17.6917	1.28076	36.2389	0.601257	23.1538
Smad4	0	0.316557	4.98876	1.18196	2.00286	0	0
Mga	0	0	0.170257	1.16336	0	0	0
E2f1	0	16.8216	11.8599	1.13236	0	0	0.755957
Gli3	0	2.24626	0	1.10946	0.290657	0	2.90856
Atf6b	0	2.76206	0	1.08986	3.03776	0	4.27206
Atf6	0	2.76206	0	1.08986	3.03776	0	4.27206
Mafb	36.107	0.0964575	0	1.06516	4.55536	0	9.96486
Ptf1a	0	1.16206	6.04646	1.06126	4.98516	0	3.53356
Egr1	0	17.3596	2.38566	1.04806	0	0	7.22116
Mnt	0	0	5.66726	0.954257	0	0	0
Smad1	0	12.5337	8.27556	0.948857	0.212357	0	0
Smad5	0	12.5337	8.27556	0.948857	0.212357	0	0
Relb	0	29.8623	0.0805575	0.946857	0	0	9.54606
Cic	45.5819	0.698157	0	0.708957	5.27096	0	9.48476
Rbpj	0.126757	8.18536	4.82426	0.702157	0	0	8.24016
Rbpsuhrs3	0.126757	8.18536	4.82426	0.702157	0	0	8.24016
Osr2	0	0	0	0.654557	0	0	0
Cux1	0	0	0.400457	0.615857	0	0	0
Hic2	0	0	0.762557	0.611757	5.93996	0	0
Tbx4	0	0	4.55916	0.582657	0.680757	0	0
Tbx5	0	0	4.55916	0.582657	0.680757	0	0
Foxe3	2.45216	0.813257	19.2093	0.580257	0	0	0.448857
Foxd2	2.45216	0.813257	19.2093	0.580257	0	0	0.448857
Sox30	2.15116	38.2858	0	0.566157	0	0	0
Esr2	50.0948	0	1.17486	0.527257	6.43736	0	19.5383
Gmeb1	3.94836	0.527657	0	0.525157	0.239257	0	3.44186
Zbtb1	0	0.830257	1.29956	0.512057	0	0	0
Insm1	0	5.46066	3.59956	0.511557	3.08136	0.296257	0
Rfx4	0.340157	0	3.69376	0.493057	0.104157	0.246457	0.288857
Hsf4	6.15736	4.43256	0	0.464957	0.0636575	0	6.14226
Srebf2	0	0	0	0.446857	0	0	0
Bcl6	22.7154	26.8671	0	0.431557	0	0	0.593557
Glis3	0	10.6447	0.136657	0.422457	1.48246	0	0
Sox12	10.1579	71.192	0	0.398857	0	0	0
Nr4a3	148.657	0	64.8094	0.299657	0	0.168657	33.5503
Thrb	8.22936	0.558257	0	0.292057	5.12386	0	9.00096
Thra	8.22936	0.558257	0	0.292057	5.12386	0	9.00096
Nkx26	0	0	0	0.253657	0	0	0
Mypop	0	0	1.67476	0.241457	0	0	0
Zfp263	0	2.68156	0.308257	0.214357	3.02406	0	0.649657
Zfp263.2	0	2.68156	0.308257	0.214357	3.02406	0	0.649657
Klf10	0	2.80766	0	0.207357	0	0	0
Nkx24	0	0	0	0.191857	0	0	0
E2f4	0	21.4403	9.06926	0.186857	0	0	1.69856
Nfya	1.22176	0	6.12506	0.180557	0	0	0.0239575
Foxm1	1.32646	7.51856	0	0.172757	0	0	0
Spz1	0	0	0	0.160557	0.170657	0	0
Xbp1	0	0	0	0.153857	1.38216	0.0991575	2.21096
Zfp691	0	0	0	0.125957	0	0	0
Hivep1	0	27.0785	0.133057	0.109357	0	0.325957	10.2766
Hivep2	0	27.0785	0.133057	0.109357	0	0.325957	10.2766
Hivep3	0	27.0785	0.133057	0.109357	0	0.325957	10.2766
Sox8	11.5983	56.3919	0	0.101157	0	0	0
Foxp1	0.0407575	3.48606	28.2993	0.100657	0	0	0
Zfp740	0	13.8863	0	0.0976575	0	0	1.43696
Rfx6	0	0	10.0649	0.0907575	0.924357	0	0
Gm5294.1	0	0	83.4621	0.0777575	0	0	0
Foxl1.1	0	0	83.4621	0.0777575	0	0	0
Pax2	12.57	0.210857	0.743757	0.0724575	0	0	5.36596
Nkx25	0	0	0	0.0669575	0	0	0
Ahr	0	0	0	0.0666575	1.14376	0	0
Ahrr	0	0	0	0.0666575	1.14376	0	0
Gmeb2	2.13126	0	0	0.0587575	0	0	2.24286
Eomes	0	0	0.864457	0.00915749	0	0	0
Smarcc1	3054.1	2.13766	0	0	0	0	653.409
Fos	2910.96	0	0	0	0	0	596.963
Bach1	2052.81	0	0	0	0	0	427.36
Bach2	1855.59	0.208857	0	0	0	0	392.495
Fosb	1743.91	0	0	0	0	0	346.231
Jund	1517.74	0	0	0	0	0	330.539
Junb	1324.86	0	0	0	0	0	307.64
Nfe2	830.865	0	0	0	0	0	161.184
Fosl1	724.194	0	0	0	0	0	131.717
Esrrb	688.609	0	7.70116	0	0	0	209.738
Nfe2l2	679.276	0	0	0	0	0	154.708
Esrra	501.963	0	5.15266	0	0	0	143.286
Batf3	485.026	0	0	0	0	0	95.6781
Batf	485.026	0	0	0	0	0	95.6781
Nr5a2	473.618	0	13.0152	0	0.692157	0	141.159
Esrrg	473.618	0	13.0152	0	0.692157	0	141.159
Nr5a1	473.618	0	13.0152	0	0.692157	0	141.159
Jun	353.561	0	0	0	0	0	74.8056
Rara	203.527	1.51506	10.9579	0	2.17646	0.103557	65.5432
Nr1h4	194.625	0.509057	2.24476	0	0.578257	0	62.548
Nr1h5	194.625	0.509057	2.24476	0	0.578257	0	62.548
Gata1	188.894	15.28	6.88966	0	0	0	74.4448
Gata2	169.757	16.2915	6.71186	0	0	0	61.2652
Gata6	166.375	17.2297	8.89226	0	0	0	66.81
Nr6a1	151.553	0	0	0	0	0	17.951
Gata4	150.841	15.041	7.79536	0	0	0	62.2462
Gata5	150.802	11.0024	7.43106	0	0	0	54.5863
Gata3	137.825	5.14096	3.41436	0	0	0	47.086
Stat5b	116.039	6.07356	0	0	0	0	6.13716
Stat5a	115.768	6.12576	0	0	0	0	5.49906
Rarb	98.1061	0.828057	14.6931	0	3.44626	0	26.8765
Esr1	77.6088	0.266057	0.602657	0	3.79286	0.123657	23.751
Rarg	70.7127	1.23636	17.0227	0	2.48066	0.159157	20.1482
Nfe2l1	42.3927	0	0	0	0	0	5.31686
Nfe2l3	42.3927	0	0	0	0	0	5.31686
Gfi1b	36.2378	0	0	0	0	0	7.36236
Pparg	35.3935	0	0	0	0	0	12.1736
Stat1	35.0432	16.9592	0	0	0	0	1.30826
Gm5294.19	33.84	0	0	0	0.655357	0.0662575	8.71546
Foxl1.22	33.84	0	0	0	0.655357	0.0662575	8.71546
Atf5	32.1754	0	2.81546	0	0	0	21.8177
Cebpg	31.0034	0	3.33696	0	0	0.150057	35.4188
Mecom	30.6929	0	0	0	0	0	5.30456
Sox17	29.451	0	0	0	0	0	1.92296
Creb3l3	28.5341	6.35706	0	0	2.98316	1.40726	20.4547
Creb3	28.5341	6.35706	0	0	2.98316	1.40726	20.4547
Nr1d1	28.4483	0	0.274357	0	1.66686	0	15.7015
Nr1d2	28.4483	0	0.274357	0	1.66686	0	15.7015
Rorc	25.3654	0	0.125557	0	0.176357	0	6.43116
Prdm4	25.1912	0	0	0	0	0	13.4845
Tead4	24.6658	1.17046	0.483157	0	0	0.742257	34.1549
Cebpd	24.5354	0	7.72966	0	0	0.527957	18.8231
Cebpb	24.5354	0	7.72966	0	0	0.527957	18.8231
X9430076C15Rik	22.643	8.00966	0	0	1.78716	0.561457	23.5387
Zfx	22.187	0	0	0	0	0	16.5388
Nrl	20.7307	0	0	0	0.588857	0	2.50086
Mafa	20.7307	0	0	0	0.588857	0	2.50086
Maf	20.7307	0	0	0	0.588857	0	2.50086
Nr2f6	20.3225	1.79596	28.8785	0	1.26286	0	6.00796
Jdp2	19.711	1.90396	0	0	0	0	11.7762
Nr2c1	19.505	0.397657	23.268	0	3.30116	0.867357	4.95396
Stat6	17.0311	4.39796	0	0	0	0	4.06756
Hoxd11	15.0768	0	0	0	0	0	0.637057
ENSMUSG00000079994	14.99	0	0	0	0	0	0
Rorb	12.6592	0	10.615	0	2.43796	0.412857	7.77596
Mafg	12.2786	0	0	0	1.13166	0	0
Cebpa	12.1229	0	0	0	0	0	6.48066
Sox6	11.5989	15.4054	0	0	0	0	0
Sox3	10.9977	11.9945	0	0	0	0	0
Hbp1	10.8224	0	0	0	0	0	0
Cebpe	10.7732	0	1.47676	0	0	0	19.7942
Rora	10.7697	0	5.97436	0	0.423957	0	5.54506
Atf7	10.7133	4.10956	0	0	1.58086	0.587757	11.7433
Sox18	10.443	15.9426	0	0	0	0	0.0979575
Sox7	10.443	15.9426	0	0	0	0	0.0979575
Sox11	10.0668	34.3623	0	0	0	0	0
Hoxc11	10.0505	0	0	0	0	0	0
NP.3	9.51126	0	0	0	0	0	0.271557
NP.10	9.29056	0	0	0	0	0	0
Hoxb3	9.14106	0	2.43086	0	0	0	0
Sox15	8.86186	24.053	0	0	0	0	0
Atf2	8.73866	1.88506	0	0	0.391957	0.335157	9.70666
Sox21	8.66676	38.3625	0	0	0	0	0
Hoxa10	8.64496	0	0	0	0	0	0
Hoxb9	8.02636	0	0	0	0	0	0
NP.6	8.02636	0	0	0	0	0	0
Gm5294.22	7.92206	0	2.61756	0	0	0	0.329657
Foxl1.25	7.92206	0	2.61756	0	0	0	0.329657
Nr2f2	7.59416	1.35276	9.09176	0	0.437757	0.992057	6.29226
Hoxd10	7.14676	0	0	0	0	0	0
Dlx5	7.14146	0	0	0	0	0	0.482757
Dbx2	7.14146	0	0	0	0	0	0.482757
Evx1	7.12866	0	0	0	0	0	0.111357
Lhx8	7.03746	0	6.36556	0	0	0	0.394857
Hdx	6.85986	0	0	0	0	0	0.189457
Nfil3.2	6.73366	0	0	0	1.50416	0	1.05336
Pou6f2	6.37976	0	1.28386	0	0	0	0.150957
Dbp	6.13236	0	0	0	0.477557	0	0
Duxbl	5.95996	0	1.24106	0	0	0	0
Gm10391	5.95996	0	1.24106	0	0	0	0
Gm10394	5.95996	0	1.24106	0	0	0	0
NP.2	5.92996	0	0	0	0	0	0
Rxra	5.77566	1.99576	5.70176	0	1.01456	3.37286	2.77576
Hoxa2	5.75876	0	0.218057	0	0	0	0
Nr1i3	5.73536	0	3.17506	0	1.44256	0	3.60886
Evx2	5.70066	0	1.22846	0	0	0	2.44116
Pdx1	5.52206	0	0	0	0	0	0
Sox5	5.51866	39.707	0	0	0	0	0
Ppara	5.28946	1.77746	48.5843	0	0	0	1.58786
Sox10	5.28356	29.1296	0	0	0	0	0
Hoxc12	5.22756	0	0	0	0	0	0
NP.20	5.22756	0	0	0	0	0	0
Rhox11	5.17836	0	0	0	0	0	4.96506
Foxl1.20	5.05136	0	0	0	0	0	0
Nfil3	4.87496	0	0	0	0	0	0.747157
Nr2f1	4.74856	1.27746	4.67276	0	0.775557	1.88716	3.38276
Sox2	4.70996	3.92036	0	0	0	0	0
Hoxb2	4.65646	0	0	0	0	0	0
Hoxd13	4.57146	0	0	0	0	0	0
Dmrt1	4.40246	0	0	0	0	0	0
NP.8	4.26796	0	0	0	0	0	0.129257
Fosl2	4.25726	1.14566	0	0	0.134657	0	2.30816
Nr1i2	4.24046	0	4.18576	0	0	0	4.95916
Hoxd12	4.14026	0	0	0	0	0	0
Hoxa11	4.12076	0	0	0	0	0	0
Tcfap4	4.04496	1.96736	3.10346	0	7.34786	0	27.1677
Zbtb3	4.00206	0	0	0	0	0	0
Ikzf1	3.99686	3.27276	2.59626	0	0	0	4.85346
Ikzf4	3.99686	3.27276	2.59626	0	0	0	4.85346
Dlx1	3.91716	0	0	0	0	0	0
Irx6	3.84736	0	0	0	0	0	0
NP.11	3.82826	0	6.23456	0	0	0	0
Pou3f3	3.66296	0	0	0	0	0.173657	1.18416
Six3	3.65746	0	0	0	0	0	0
Cphx	3.61406	0	1.24566	0	0	0	0
Ppard	3.50586	6.88296	83.1269	0	1.42266	0	0.193457
Hoxa13	3.49956	0	0	0	0	0	0
Hlf	3.18446	0	0	0	0.332857	0	0
Meox1	3.07936	0	1.43666	0	0	0	0
Tef	3.06226	0	0	0	0.743357	0	0
NP.19	2.90856	0	0	0	0	0	0
Hoxc13	2.80326	0	0	0	0	0	0
Zfp369	2.75336	0	0	0	0	0	0
Zfp110	2.75336	0	0	0	0	0	0
Nr1h3	2.71486	0	92.745	0	0	0	0
Nr1h2	2.71486	0	92.745	0	0	0	0
Hoxa9	2.66016	0	0	0	0	0	0
Pou2f2	2.65886	0	0	0	0	0	0
Hoxb13	2.65226	0	0	0	0	0	0
Dlx3	2.57606	0	0	0	0	0	0
NP.18	2.57586	0	0	0	0	0	0.803657
Pax7	2.49066	0	1.14956	0	0	0	0
Naif1	2.40636	0	0.435857	0	0	0	0.0214575
Dmrta2	2.38976	0	0	0	0	0	0
Bbx	2.29476	0	1.02996	0	0	0	0
Rxrb	2.28556	2.88216	3.36156	0	4.52996	2.43656	5.46856
Hmga2	2.17706	0	0	0	0	0	0
Hmga1	2.17706	0	0	0	0	0	0
Hmga1rs1	2.17706	0	0	0	0	0	0
NP.14	2.16296	0	0	0	0	0	0
Dlx4	2.08726	0	0	0	0	0	0
Dux	2.06716	0	0	0	0	0	0
NP.17	2.06166	0	0	0	0	0	0
Dmrta1	2.05746	0	0	0	0	0	0
NP.15	1.97816	0	0	0	0	0	0
Foxo4	1.95996	2.07646	4.19676	0	0	0	0
Nkx12	1.93416	0	0	0	0	0	0.678957
Sox14	1.81866	5.35376	0	0	0	0	0
Foxo6	1.78296	2.50586	4.40966	0	0	0	0.0368575
Hsf2	1.73056	0	0	0	0	0.0151575	2.48726
Nkx11	1.60976	0	0	0	0	0	0
Nkx11.1	1.60976	0	0	0	0	0	0
Atf3	1.52056	0	0	0	0	0	2.25156
Mecp2	1.50206	0	0	0	0	0	0
Crem	1.48726	0.662257	0	0	0.318957	0	2.73816
Irx3	1.48016	0	0	0	0	0	0
Npas4	1.43366	0	0	0	0	0	0
Mafk	1.42106	0	0	0	0	0	0
Bcl6b	1.39436	0	0	0	0	0	0
Pit1.1	1.39106	0	0	0	0	0	0
Nobox	1.35446	0	0	0	0	0	0
Msx2	1.35016	0	0	0	0	0	0.0358575
Atf1	1.34186	0.0796575	0	0	0.278257	0	1.96526
Prrx1	1.32606	0	0.695957	0	0	0	0
En2	1.32606	0	0.695957	0	0	0	0
Hoxd1	1.32606	0	0.695957	0	0	0	0
Foxj2	1.31926	2.51246	2.50836	0	0	0	0.0521575
Foxp4	1.31926	2.51246	2.50836	0	0	0	0.0521575
Foxp2	1.31926	2.51246	2.50836	0	0	0	0.0521575
Foxk2	1.31926	2.51246	2.50836	0	0	0	0.0521575
Foxp3	1.31926	2.51246	2.50836	0	0	0	0.0521575
Foxo3	1.31926	2.51246	2.50836	0	0	0	0.0521575
Foxk1	1.31926	2.51246	2.50836	0	0	0	0.0521575
Nr2e3	1.31256	2.25236	0	0	0.209957	0	0.272757
Dmrt3	1.29176	0	0	0	0	0	0
Hmx1	1.24726	0	0	0	0	0	0
Nfat5	1.24486	2.61436	0.542857	0	0	0	4.92736
Arid5a	1.23166	0	0.745157	0	0	0	0
Lhx6	1.19676	0	2.11086	0	0	0	0
NP	1.19676	0	2.11086	0	0	0	0
Irx2	1.17826	0	0	0	0	0	0
Hhex	1.16156	0	0	0	0	0	0
Foxg1	1.15746	0.753957	10.6582	0	0	0	0
Pou3f2	1.15596	0	1.83806	0	0	0	0
Smad3	1.14826	0.491957	0	0	0.0586575	0.454557	2.19286
Smad2	1.14826	0.491957	0	0	0.0586575	0.454557	2.19286
Smad9	1.14826	0.491957	0	0	0.0586575	0.454557	2.19286
Pit1	1.11846	0	0.359357	0	0	0	0
Phox2a	1.11516	0	0.974057	0	0	0	0
Zfp187	1.11216	0	0	0	0	0	0
Dlx6	1.10566	0	0	0	0	0	0
Hoxa7	1.06716	0	0.275857	0	0	0	0
Hoxc10	1.05296	0	0	0	0	0	0
Hoxd3	1.05296	0	0	0	0	0	0
Dlx2	1.04036	0	0	0	0	0	0
Phox2b	1.02766	0	0	0	0	0	0
Rfx1	1.02326	0	2.69946	0	0.159857	0	1.38256
Pou6f1	0.998157	0	0.638257	0	0	0	0
Pou5f1	0.961657	0	0	0	0	0	0
Tead3	0.913657	0	0	0	0	0	1.23896
Cdx1	0.908257	0	0	0	0	0	0
Cdx4	0.908257	0	0	0	0	0	0
Barx2	0.887557	0	0	0	0	0	0
Cdx2	0.864957	0	0	0	0	0	0
Gbx1	0.864557	0	0	0	0	0	0
Arnt2	0.863857	0	0	0	0	0	0
Foxq1	0.831757	0	0	0	0	0	0
Isx	0.824057	0	0	0	0	0	0
Gm5294.7	0.804657	0	42.2191	0	0	0	0
Foxl1.10	0.804657	0	42.2191	0	0	0	0
NP.12	0.783857	0	0	0	0	0	0
Pou2f3	0.758957	0	24.903	0	0	0	0
Nfatc1	0.747457	2.95246	0.323757	0	0	0	4.70546
Gbx2	0.711357	0	0.164457	0	0	0	0
Rfx3	0.687057	0	2.49646	0	0	0	0
Barhl1	0.670857	0	0	0	0	0	0
Ovol1	0.658957	0	0	0	0	0	0
Mnx1	0.645357	0	0	0	0	0	0
Emx2	0.623957	0	0.452957	0	0	0	0
Hoxb5	0.621857	0	0.325157	0	0	0	0
Arid5b	0.621457	0	0	0	0	0	0
Srebf1	0.556557	0	1.21886	0	0.537357	0	0
Gm5294.11	0.527757	0.00755749	0	0	0	0	0.705657
Rax	0.504457	0	0	0	0	0	0.0729575
Hoxa5	0.500357	0	1.31396	0	0	0	0
Lhx4	0.411857	0	0	0	0	0	0
En1	0.411857	0	0	0	0	0	0
Nfatc2	0.410457	2.90036	0	0	0	0	6.13686
Rfx2	0.397657	0	1.23396	0	0	0	2.67846
Rfx8	0.397657	0	1.23396	0	0	0	2.67846
Nr2e1	0.386157	0	5.62786	0	0	0	0
Hoxa6	0.357357	0	0.476257	0	0	0	0
Creb1	0.356957	3.03786	0	0	0.320457	0	2.73056
Rfx7	0.332157	0	3.87356	0	0	0.295357	0
Hoxd9	0.306057	0	0	0	0	0	0
Pbx4	0.299457	0	0	0	0	0	0
Pbx2	0.299457	0	0	0	0	0	0
Irx1	0.289357	0	0	0	0	0	0
Rxrg	0.280657	2.15536	1.68656	0	2.60836	3.42326	1.91956
Foxd4	0.263357	1.32076	16.5813	0	0	0	0
Vsx2	0.226957	0	1.23906	0	0	0	0
Lbx1	0.219657	0	0	0	0	0	0
Hoxb6	0.218157	0	0	0	0	0	0
Ddit3	0.210657	0	0	0	0	0	0
Homez	0.186957	0	0	0	0	0	0
Vax1	0.178757	0	1.79216	0	0	0	0
Hmx2	0.173957	0	0	0	0	0	0
Srf	0.153357	0	0	0	0.400657	0	1.78396
Hoxb8	0.135457	0	1.44526	0	0	0	0
NP.7	0.135457	0	1.44526	0	0	0	0
Emx1	0.114557	0	0.290557	0	0	0	0
Barx1	0.0991575	0	5.16056	0	0	0	0
Gm5294.12	0.0882575	0	30.6486	0	0	0	0
Foxl1.15	0.0882575	0	30.6486	0	0	0	0
Gsx2	0.0855575	0	2.16806	0	0	0	0
Hoxa3	0.0458575	0	5.56356	0	0	0	0
Atf4	0.0151575	0	0	0	0	0	0
Nkx63	0.00705749	0	5.01366	0	0	0	0
Arid3b	0	0	0	0	0	0	0
Arid3a	0	0	0	0	0	0	0
Arid3c	0	0	0	0	0	0	0
Arid2	0	0	3.08606	0	1.13136	0	0
Setbp1	0	0	0	0	0	0	0
Ahctf1	0	0	0	0	0	0	0
Phf21a	0	0	0	0	0	0	0
Zfp957	0	0	0	0	0	0	0
Npas1	0	1.11536	0	0	0	0	0.668857
Twist2	0	0	0	0	0	0	0
Sim1	0	1.11536	0	0	0	0	0.668857
Npas3	0	1.11536	0	0	0	0	0.668857
Myc	0	0	0	0	0	0	0
Bhlhe22	0	0	0	0	0	0	0
Msc	0	0	0	0	0	0	0
Sohlh2	0	0	1.85106	0	0	0	0
Neurog2	0	0	0	0	0	0	0
Scx	0	0	0	0	0	0	0
Atoh7	0	0	0	0	0	0	0
Hand1	0	0	0	0	1.43996	0	0.881457
Hand2	0	0	0	0	1.43996	0	0.881457
Neurod2	0	0	0	0	0	0	0
Olig2	0	0	0	0	0	0	0
Neurog3	0	0	0	0	0	0	0
Bhlhe23	0	0	0	0	0	0	0
Olig3	0	0	0	0	0	0	0
Tcf21	0	0.0668575	0	0	0	0	23.1924
Olig1	0	0	0	0	0	0	0
Neurog1	0	0	0	0	0	0	0
Bhlha15	0	0	0	0	0	0	0
Sim2	0	1.11536	0	0	0	0	0.668857
Tcf15	0	0	0	0	0	0	0
Atoh1	0	0	0	0	0	0	0
Crebzf	0	0	0	0	0	0	0
Nfil3.1	0	0	0	0	0	0	0
Zscan4	0	0	0	0	0	0	0
Ctcf	0	0	0	0	0	0	0
Glis2	0	0.0806575	0	0	0	1.13526	0
Zbtb4	0	0.0995575	0	0	0	0	0
Yy1	0	0	0	0	0	0	0
Zkscan3	0	0	0	0	0	0	0.820457
Fezf2	0	0	0	0	0	0	0
Zscan10	0	0	0	0	0	0	0.749657
Zfp523	0	6.57046	0	0	2.33606	1.14826	1.97336
Zfp711	0	4.24206	0.462457	0	3.84906	0	1.25236
Zfp202	0	5.18576	0	0	1.50486	0	1.14516
Zfp282	0	1.50616	0	0	0	0	0
Zbtb7b	0	2.20206	0	0	0	0.957157	0
Mtf1	0	0	0.761457	0	0	0	0
Fezf1	0	0	0	0	0	0	0
Zkscan1	0	0	0	0	0	0	0
Mzf1	0	0	0	0	0	0	0
Zfp300	0	0	0	0	0	0	0
Klf9	0	0	0	0	0	0	0
Glis1	0	0	0	0	0	0.353257	0
Rreb1	0	0	0	0	0	0	0
Zic5	0	3.94136	0	0	0.793257	0.424857	0
Zfp410	0	0	0	0	0.638657	1.70056	1.08366
Zfp784	0	0	1.86366	0	0	0	0
Zfp3	0	0	0	0	0	0	0
Dnajc21	0	6.86046	0	0	0.440057	0	0
Zfp354c	0	0	0	0	0	0.205657	0
Zfp161	0	0	1.69766	0	0	0	0
Zbtb12	0	0	0	0	0	0	0
Zfp524	0	0	1.48026	0	0	0	0
Zscan4c	0	0	0	0	0	0	0
Zkscan4	0	0	0	0	0	0	0.820457
Zfp105	0	0	0	0	0	0	0
Zfp637	0	0	0	0	0	0	0
Zfp128	0	0	0.0206575	0	0	0	0
Zfp143	0	0.184957	0	0	0.188557	0.342457	0
Zscan20	0	0	0	0	0	0	0
Zfp238	0	2.48766	0	0	0	0	21.9105
Zbtb6	0	0.561157	0	0	0.191757	0	0
Zscan4ps2	0	0	0	0	0	0	0
Zscan4f	0	0	0	0	0	0	0
Egr4	0	3.44326	0	0	0	0	0.764557
Zfp652	0	0	4.68976	0	0	0	0
Myt1l	0	0	4.00216	0	0	0	0
Cenpb	0	2.24516	0	0	0	0	0
Cux2	0	0	0	0	0	0	0
Onecut3	0	0	0.256457	0	0	0	0
Lin54	0	0	0	0	0	0	0
Cxxc1	0	0.633157	0	0	0.725957	0	0.478757
Mbd1	0	0.369557	5.44826	0	0	0	0
Kdm2b	0	0	0	0	0	0	0
Dmrtc2	0	0	0	0	0	0	0
Dmrt2	0	0	0	0	0	0	0
Tfdp2	0	9.67436	0	0	0	0	0
Tfdp1	0	9.67436	0	0	0	0	0
E2f3	0	0.772457	0.440957	0	0	0	0
E2f2	0	0.212457	1.19686	0	0	0	0
E2f7	0	8.17786	0	0	0	0	0.893657
E2f5	0	3.95226	0.198457	0	0	0	0
E2f8	0	5.84516	0	0	0	0	3.35656
Gm4881.3	0	0	0	0	0	0	0
Foxj3	0	1.42126	8.75346	0	0	0	0
Foxh1	0	0	0	0	0	0	0
Foxj1	0	0	3.00836	0	0	0	0
Foxa2	0	0	15.3854	0	0	0	0
Foxf2	0	0	14.7536	0	0	0	0
Foxf1a	0	0	14.7536	0	0	0	0
Foxc2	0	0	24.4935	0	0	0	0
Foxi1	0	0	0	0	0	0	0
Foxi2	0	0	0	0	0	0	0
Foxc1	0	0	24.6765	0	0	0	0
Foxi3	0	0	0	0	0	0	0
Foxb2	0	0	40.7412	0	0	0	0
Foxb1	0	0	40.7412	0	0	0	0
Foxd3	0	0	0.109457	0	0	0	0
Foxe1	0	0	0.109457	0	0	0	0
Foxs1	0	0	24.4935	0	0	0	0
Gm5294.2	0	0	0.309357	0	0	0	0
Gm5294.4	0	0	3.00836	0	0	0	0
Gm5294.5	0	0	23.8776	0	0	0	0
Gm5294.6	0	0	3.73216	0	0	0	0
Gm5294.8	0	0	17.2148	0	0	0	0
Gm5294.9	0	0	0	0	0	0	0
Gm5294.10	0	0	0.109457	0	0	0	0
Gm5294.13	0	0	0	0	0	0	0
Gm5294.14	0	0	0	0	0	0	0
Gm5294.15	0	0	0	0	0	0	0
Gm5294.16	0	0	2.82066	0	0	0	0
Gm5294.17	0	0	0	0	0	0	0
Gm5294.18	0	0.324257	0.0369575	0	0	0	0
Gm5294.20	0	0	0	0	0	0	0
Foxl1.2	0	0	0.309357	0	0	0	0
Foxl1.3	0	0	3.00836	0	0	0	0
Foxl1.4	0	0	3.73216	0	0	0	0
Foxl1.6	0	0	23.8776	0	0	0	0
Foxl1.7	0	1.12616	0	0	0	0	0
Foxl1.8	0	0	0	0	0	0	0
Foxl1.9	0	0	17.2148	0	0	0	0
Foxl1.11	0	0.292657	0	0	0	0	0.436557
Foxl1.12	0	0	0.109457	0	0	0	0
Foxl1.13	0	0	0	0	0	0	0
Foxl1.14	0	0	0	0	0	0	0
Foxl1.16	0	0	0	0	0	0	0
Foxl1.17	0	0	0	0	0	0	0
Foxl1.18	0	0	0	0	0	0	0
Foxl1.19	0	0	2.82066	0	0	0	0
Foxl1.21	0	0	0	0	0	0	0
Foxl1.23	0	0	0	0	0	0	0
Foxl1.26	0	0	0	0	0	0	0
Foxl1.27	0	0	0	0	0	0	0
Gcm1	0	0	0	0	0	0	0.371857
Lhx2	0	0	0	0	0	0	0
Hoxa4	0	0	76.1145	0	0	0	0
Sebox	0	0	0.881357	0	0	0	0
Nkx21	0	0	0	0	0	0	0
Hoxc8	0	0	0	0	0	0	0
Hoxc6	0	0	12.4537	0	0	0	0
Otx1	0	0	0	0	0	0	0
Rhox6	0	0	0	0	0	0	0
Nanog	0	0	2.70656	0	0	0	0
Alx3	0	0	9.96476	0	0	0	0
Lhx1	0	0	1.18456	0	0	0	0
Hoxb1	0	0	0	0	0.839057	0	0.0524575
Lhx9	0	0	0	0	0	0	0
Hnf1b	0	0	36.4138	0	0	1.06796	0
Gsc	0	0	0	0	0	0	0
Six6	0	0	0	0	4.92256	0	0
Pitx1	0	0	0	0	0	0	0
Irx4	0	0	0	0	0	0	0
Otp	0	0	19.944	0	0	0	0
Otx2	0	0	0	0	0	0	0
Hmbox1	0	0	36.4138	0	0	1.06796	0
Nkx31	0	0	0	0	0	0	0
Hoxc5	0	0	9.96476	0	0	0	0
Gsc2	0	0	0	0	2.05826	0	0
Esx1	0	0	1.20516	0	0	0	0
Six2	0	0	0	0	4.73486	0	0
Pou4f3	0	0	6.03316	0	0	0	0
Pitx3	0	0	0	0	0	0	0
Msx3	0	0	0	0	0	0	0
Lmx1a	0	0	0.874857	0	0	0	0
Lhx3	0	0	2.66906	0	0	0	0
Hoxd8	0	0	0.0573575	0	0	0	0
Nkx22	0	0	0	0	0	0	0
Shox2	0	0	0	0	0	0	0
Pitx2	0	0	0	0	0	0	0
Dmbx1	0	0	0	0	0	0	0
Uncx	0	0	0.874857	0	0	0	0
Hnf1a	0	0	18.0114	0	0	0	0
Lhx5	0	0	3.36186	0	0	0	0
Pax4	0	0	0	0	0	0	0
Hoxa1	0	0	2.11126	0	0	0	0
Dbx1	0	0	1.98916	0	0	0	0
Irx5	0	0	0	0	0	0	0
Isl2	0	0	0	0	0	0	0
Vsx1	0	0	3.22826	0	0	0	0
Barhl2	0	0	0	0	0	0	0
Six4	0	0	0	0	3.63256	0	0
Vax2	0	0	1.33576	0	0	0	0
Lbx2	0	0	0	0	0	0	0
Nkx61	0	0	5.77136	0	0	0	0
Arx	0	0	0	0	0	0	0
Hoxc9	0	0	0.900957	0	0	0	0
Meox2	0	0	0.00185749	0	0	0	0
Alx1	0	0	0	0	0	0	0
Hoxb4	0	0	83.1709	0	0	0	0
Hoxb7	0	0	0.172257	0	0	0	0
Lmx1b	0	0	9.96476	0	0	0	0
Hlx	0	0	9.96476	0	0	0	0
Prrx2	0	0	0.684457	0	0	0	0
Hmx3	0	0	0	0	0	0	0
Alx4	0	0	0	0	0	0	0
Hesx1	0	0	0	0	0	0	0
ENSMUSG00000040953	0	0	0	0	0	0	0
Crx	0	0	0	0	0	0	0
Obox6	0	0	0	0	0	0	0
Isl1	0	0	0	0	0	0	0
Hoxd4	0	0	0	0	0	0	0
Nkx23	0	0	0	0	0	0	0
Gm4830	0	0	0	0	0	0	0
Prop1	0	0	9.96476	0	0	0	0
Msx1	0	0	0	0	0	0	0
Nkx32	0	0	0	0	0	0	0
Six1	0	0	0	0	2.45996	0	0
Pbx1	0	0	0	0	0	0	0
Gsx1	0	0	0	0	0	0	0
Obox1	0	0	0	0	0	0	0
Bsx	0	0	1.66246	0	0	0	0
Pou3f4	0	0	6.89356	0	0	0	0
Nkx29	0	0	0	0	0	0	0
Rhox8	0	0	1.06576	0	0	0	0
Obox3	0	0	0	0	0	0	0
Rhox9	0	0	0	0	0	0	0
Noto	0	0	1.73646	0	0	0	0
Tlx2	0	0	1.91576	0	0	0	0
Obox5	0	0	0	0	0	0	0
AC1890281	0	0	0	0	0	0	0
Gm5889	0	0	0	0	0	0	0
Hoxc4	0	0	83.1709	0	0	0	0
NP.1	0	0	1.66526	0	0	0	0
NP.4	0	0	0	0	0	0	0
NP.5	0	0	0	0	0	0	0
NP.9	0	0	0.900957	0	0	0	0
NP.13	0	0	20.6376	0	0	0	0
NP.16	0	0	0	0	0	0	0
NP.21	0	0	5.77136	0	0	0	0
NP.22	0	0	0	0	0	0	0
NP.23	0	0	0	0	0	0	0
Q8VHG7	0	0	0	0	0	0	0
Dobox4	0	0	0	0	0.00155749	0	0
Pax3	0	0	0	0	1.71476	0	0
Pax6	0	0	0	0	0	0	0
Pou1f1	0	0	8.00006	0	0	0	0
Pou2f1	0	0	15.6725	0	0	0	0
Pou3f1	0	0	11.7075	0	0	0	0
Pit1.2	0	0	0	0	0	0	0
Pit1.3	0	0	0	0	0	0	0
Hsfy2	0	0	0	0	0	0	0
Irf7	0	0	0	0	0	0	0
Mef2c	0	0.754157	0	0	316.796	0	0
Mef2a	0	6.21696	0	0	541.073	0	0
Mbd2	0	13.5018	7.14856	0	0	0	0
Mybl2	0	0	0	0	0.632857	0	0
Myb	0	0	0	0	0	0	0
Cdc5l	0	0	0	0	0	0	0
Smarcc2	0	0	0	0	0	0	0
Mybl1	0	0	0	0	0	0	0
Terf2	0	0	0	0	0	0	0
Prdm11	0	0	0	0	0	0	0
Gm239	0	0	0	0	0	0	0
Gm98	0	0	0.337557	0	8.50856	0.170657	0
Hnf4g	0	0	411.44	0	0	0.722157	0
Hnf4a	0	0	13.9093	0	0	0	0
Vdr	0	0.721357	9.12466	0	0	0	0
Nr3c2	0	0	0	0	0.813557	0.0541575	0
Ar	0	0	0	0	0.231257	0	0
Trp73	0	0	0	0	0	0	0
Trp53	0	0	0	0	0.730957	0	0
Lcor	0	0	0	0	0.149057	0	0
Nfatc3	0	3.18746	0.884557	0	0	0	3.83396
Sp100	0	0.309857	0	0	0	0	0
Sp140	0	0	0	0	0	0	0
Sp110	0	13.2885	0	0	0.634557	0.398857	2.12566
AC1689771	0	13.2885	0	0	0.634557	0.398857	2.12566
IRC900814	0	0	0	0	0	0	0
IRC900814.1	0	0	0	0	0	0	0
Tcf7	0	0	0	0	0	0	0
Hmg20b	0	0	0	0	0	0	0
Tcf7l2	0	0	4.25096	0	0	0	0
Lef1	0	0	6.72276	0	0	0	0
Tcf7l1	0	0	2.10516	0	0	0	0
Sox13	0	19.1273	0	0	0	0	0
Tbx2	0	0	0.430757	0	0	0	0
Tbx21	0	0	0	0	0.915157	0	0
Tbx1	0	0	0.0825575	0	0	0	0
Tbx3	0	0	0.499757	0	0	0	0
Tbx19	0	0	0	0	0	0.320257	0
Tbx20	0	0	0	0	0	0	0
Tbr1	0	0	0	0	0	0	0
Tbx10	0	0	0.0825575	0	0	0	0
T	0	0	0.0574575	0	0	0	0
Tbp	0	0	0	0	0	0	0
Tbpl2	0	0	0	0	0	0	0
Prkrir	0	0	0	0	0	0	0
Tal2	0	0	0	0	0	0	0
Neurod1	0	0	0	0	0	0	0
Twist1	0	0	0	0	0	0	0
Neurod6	0	0	0	0	0	0	0
Neurod4	0	0	0	0	0	0	0
Gli1	0	0	0	0	0	0	0
Zbtb7a	0	0	0	0	0	0	0.428057
Ovol2	0	0	0	0	0	0	0.205257
Zfp384	0	2.00396	0	0	0	1.06516	0.743357
Zbtb7c	0	0	0	0	0	0	0.428057
Mbtps2	0	0	0	0	0	0	0
Gli2	0	0	0	0	0	0	0
Ctcfl	0	0.0877575	6.11836	0	0	0	0
Ybx2	0	0	0	0	0	0	0
Ybx1	0	0	0	0	0	0	0
Csda	0	0	0	0	0	0	0
Onecut1	0	0	1.79136	0	0	0	0
Onecut2	0	0	1.79136	0	0	0	0
Foxn3	0	0.420857	7.30596	0	0	0	0
Foxn2	0	1.42126	8.75346	0	0	0	0
Foxl2	0	1.42126	8.75346	0	0	0	0
ENSMUSG00000090020	0	1.42126	8.75346	0	0	0	0
Gcm2	0	0	0	0	0	0	0
Six5	0	0	0	0	2.15386	0	0
Nkx62	0	0	1.98916	0	0	0	0
Prrxl1	0	0	0.684457	0	0	0	0
Pou4f2	0	0	8.68386	0	0	0	0
Pou4f1	0	0	8.68386	0	0	0	0
Mef2d	0	3.61256	0	0	501.093	0	0
Nfatc4	0	3.18746	0.884557	0	0	0	3.83396
Tbx15	0	0	1.38026	0	0	0	0
Tbx22	0	0	1.38026	0	0	0	0
Tbx18	0	0	1.38026	0	0	0	0
Hif3a	0	0	0	0	0	0	0
E4f1	0	1.44996	0	0	0.153257	0	0.236957
Zfp42	0	0	0	0	0	0	0
Mixl1	0	0	0.376457	0	0	0	0
Mef2b	0	3.61256	0	0	501.093	0	0
