## Supplementary material for "Single-nucleus multiple-organ chromatin accessibility mapping in the rat": Data S6.xlsx

### Sheet: 06.Organs_enrichMotifs
Table name	Descriptions
Data S6	a data frame contains the results of specific transcription factor binding motifs are significantly enriched in the accessible chromatin regions (peaks) associated with different organs using function getMarkerFeatures and peakAnnoEnrichment within ArchR project. Each row corresponds to a unique transcription factor (TF) motif annotated from the Cis-BP motif database. These motifs are associated …
Motif_name	Heart	Kidney	Liver	Lung	Ovary	Pancreas	Spleen	Thymus	Thyroid
Nfic	4.85216	19.9597	67.2033	4.00276	1.87426	45.975	0	331.405	33.0909
Grhl1	0	0.265557	0	1.47736	0	29.0363	0	320.418	0
Nfix	3.39376	56.5046	41.9287	18.5204	34.7246	80.3506	0	169.036	0
Nfib	0.770157	7.19176	24.3032	2.93786	1.21696	34.9484	0	132.244	11.0577
Nfia	0.770157	7.19176	24.3032	2.93786	1.21696	34.9484	0	132.244	11.0577
Elf5	1.51046	0	0	5.50746	0	0	231.516	85.4343	0
Elf1	5.58696	0	0	13.6251	0	0	363.514	73.0096	0
Elf3	3.68786	0	0	5.12746	0	0	188.073	68.8228	0
Klf7	0.491157	8.32496	0	43.4498	0	47.2307	68.6856	64.2993	0
Ehf	1.50886	0	0	5.34456	0	0	218.642	60.2667	0
Tcfcp2l1	3.53486	40.6262	6.08536	0.279057	0	6.58396	0	58.7565	1.07256
Ubp1	3.53486	40.6262	6.08536	0.279057	0	6.58396	0	58.7565	1.07256
Klf12	1.11936	4.37646	0	42.0969	0	32.0495	58.7274	56.4936	0
Klf8	3.23416	3.23956	0	51.8297	0	26.0837	69.5172	55.5093	0
Klf6	3.37596	3.62676	0	40.8269	0	18.4125	68.6216	53.2163	0
Klf3	3.37596	3.62676	0	40.8269	0	18.4125	68.6216	53.2163	0
Klf2	3.37596	3.62676	0	40.8269	0	18.4125	68.6216	53.2163	0
Sp2	7.65226	34.5961	4.26146	28.9991	0	64.2117	81.6488	52.8949	1.28526
Tcf4	0	0	9.82046	2.28876	0	163.472	6.90676	52.7842	6.02526
Tcfap2c	1.71606	17.8532	4.97726	3.53806	0	11.6021	7.83116	51.8217	6.84626
Klf4	6.46846	9.09076	0	66.9481	0	28.6733	98.689	50.8733	0
Sp6	0	16.3451	5.17166	21.9601	0	68.1426	74.6813	45.7664	0
Sp5	0	16.3451	5.17166	21.9601	0	68.1426	74.6813	45.7664	0
Tcfap2a	1.11216	20.0469	2.65646	1.90786	0	10.47	8.97056	45.634	3.67906
Zfa	17.217	14.2402	9.67356	17.2397	0	29.4657	8.09416	44.6038	27.0464
Zfy1	17.217	14.2402	9.67356	17.2397	0	29.4657	8.09416	44.6038	27.0464
Gm4881.1	14.1736	0	0	13.4027	0	0	421.41	42.8548	0
Sp3	0	19.2273	2.77496	21.2756	0	80.2359	80.3316	41.6839	0
Klf5	4.77846	20.8661	1.44776	60.4826	0	34.4041	110.102	41.5902	1.51956
Snai2	0	4.89046	6.32376	1.99616	0	153.709	12.641	40.257	16.6358
Id3	0	0	5.23996	0.577157	0	187.772	8.21996	39.7618	31.0707
Id4	0	0	5.23996	0.577157	0	187.772	8.21996	39.7618	31.0707
Zeb1	0	0	2.48306	6.26826	0	145.753	1.70546	38.8836	0
Tcf3	0	0	5.44496	1.86396	0	157.255	10.1647	38.2701	10.9181
Foxd1	0	0	40.6999	16.0119	0	70.1217	0	37.1808	0
Gm5294.3	0	0	40.6999	16.0119	0	70.1217	0	37.1808	0
Foxl1.5	0	0	40.6999	16.0119	0	70.1217	0	37.1808	0
Elf4	1.19806	0	0	4.56206	0	0	82.8767	36.3737	0
Klf1	3.09706	0.443957	0	49.6171	0	7.40236	47.9885	32.2483	0
Tcf12	0	0	5.30846	1.45546	0	177.508	6.30376	31.9981	5.69436
Myf5	5.71556	0	11.3341	0	0	65.9481	0.722657	30.9411	129.392
Tcfcp2	0	1.81396	0.376657	0	0	3.47296	0	29.4445	0
Gm4881.4	2.80346	0	0	3.11326	0	0	124.015	28.9547	0
Tcfap2b	1.19436	11.9425	5.10616	2.76416	0	0.294157	3.02106	27.7772	8.22186
Zfp263.1	7.29976	9.45936	0	6.99866	0	7.50056	31.02	26.908	7.94106
Etv6	0.968157	0	0	4.17996	0	0	168.84	26.5054	0
Foxa1	0	0	54.1861	16.6857	0	129.045	0	25.835	0
Tcfap2d	3.21056	8.70396	7.74346	2.53086	0	32.7167	8.23686	24.6275	1.52226
Zbtb49	0	4.44906	4.26316	0	0	0	0	22.9503	2.75576
Mesp2	0	0	0	0.173957	0	184.393	8.25946	22.1691	14.1288
Mesp1	0	0	0	0.173957	0	184.393	8.25946	22.1691	14.1288
Klf14	0	6.93836	0	14.1342	0	27.9226	39.5284	21.7123	0
Klf11	0	6.93836	0	14.1342	0	27.9226	39.5284	21.7123	0
Klf13	0	6.93836	0	14.1342	0	27.9226	39.5284	21.7123	0
Klf16	0	6.93836	0	14.1342	0	27.9226	39.5284	21.7123	0
E2f1	3.36696	4.70576	3.02966	2.27146	0	22.5781	5.42246	21.6271	0
Sp1	0	12.555	1.88646	13.0938	0	50.6692	52.3181	20.4414	0
Sp4	0.128857	14.4719	2.18766	8.67376	0	46.7381	51.9199	19.6967	0
Myog	29.5345	0	14.6959	0	0	38.5459	2.05346	19.5193	108.795
Smad1	0	1.01636	2.07326	0.975657	0	31.0758	14.1012	19.4829	0
Smad5	0	1.01636	2.07326	0.975657	0	31.0758	14.1012	19.4829	0
Hic1	0	0	0.685557	0.550357	0	1.43326	0	18.9426	6.21866
Wt1	0.572757	20.9148	1.99816	16.314	0	36.7602	72.4182	18.594	0
E2f6	4.66146	9.92426	0	2.69676	0	8.93306	4.26746	18.4244	0.0634575
Usf2	0	8.36606	4.22196	3.71616	0	4.48836	5.17196	18.3291	0
Hey2	0	2.20416	2.63196	0.776057	0	8.05446	2.91396	17.8502	0
Heyl	0	2.20416	2.63196	0.776057	0	8.05446	2.91396	17.8502	0
Hey1	0	2.20416	2.63196	0.776057	0	8.05446	2.91396	17.8502	0
E2f4	3.82796	6.09556	2.42256	1.58266	0	23.6466	3.80686	17.3549	0
Klf15	3.62436	22.0309	1.14416	13.2629	0	26.4702	33.9295	16.9768	5.83426
Id2	0	6.44266	3.76386	1.49976	0	4.13186	0.329257	16.838	0.0910575
Id1	0	6.44266	3.76386	1.49976	0	4.13186	0.329257	16.838	0.0910575
Myod1	22.798	0	6.18346	0	0	68.2092	3.95346	16.7767	135.447
Nr4a2	0	12.2643	47.0233	0	5.95416	0	0	16.7526	1.55066
Tcfap2e	1.12996	10.2464	0.967857	0.641557	0	0	3.05226	16.5314	4.10436
Maz	6.05016	23.6265	0	11.7354	0	20.1207	58.5577	16.2918	3.72886
Meis1	0	0	0.497357	0	0	0	0	16.2776	29.345
Meis3	0	0	0.497357	0	0	0	0	16.2776	29.345
Sp8	0	13.9122	0	18.9707	0	24.1931	57.3574	16.2673	0
Sp7	0	13.9122	0	18.9707	0	24.1931	57.3574	16.2673	0
Sp9	0	13.9122	0	18.9707	0	24.1931	57.3574	16.2673	0
Meis2	0	0	0.236457	0	0	0	0.147657	16.1978	32.9293
Arntl	0	7.95286	2.65866	3.02046	0	6.84456	4.60986	16.118	0
Sox9	0	0	0	1.18056	0	0	0	15.6351	0
Elf2	0	0	0	2.34746	0	0	71.3833	15.5807	0
Hes1	0	0	3.50266	1.53876	0	9.77806	4.75556	15.3865	0
Bhlhe41	0	3.79866	1.36536	2.26736	0	7.81566	4.38866	15.3517	0
Sfpi1	0	0	0	0	0	0	487.369	15.2967	0
Mycl1	0	1.53516	8.54566	1.28586	0	10.1509	1.99486	14.6093	3.20446
Mycn	0	1.53516	8.54566	1.28586	0	10.1509	1.99486	14.6093	3.20446
Mycs	0	1.53516	8.54566	1.28586	0	10.1509	1.99486	14.6093	3.20446
Bhlhe40	0	6.68656	1.04496	2.57666	0	6.05146	1.82966	14.0787	0
Creb3l2	0	1.43826	6.62126	2.36806	0	9.04526	2.50846	13.8551	1.88136
Pax8	0	82.4252	0.110057	1.09756	0	0	16.8768	13.8084	0
Pax1	0	82.4252	0.110057	1.09756	0	0	16.8768	13.8084	0
Figla	0	0	1.93406	0.112857	0	84.8206	0.676257	13.566	1.91986
Hes7	0	0.311057	1.84856	0.546557	0	8.15456	4.54556	13.5442	0
Pax5	1.67096	116.289	2.44486	0	0	1.86346	26.2211	13.4301	0
Pknox2	0	0	0.735357	0	0	0	0	12.8747	20.7281
Zfp148	0.853457	32.6646	2.48056	18.4601	0	27.6401	86.7897	12.6567	1.82156
Tcfec	0	7.44966	1.79626	4.52366	0	3.85066	6.86276	12.5176	0
Pknox1	0	0	0.695857	0	0	0	0.0531575	12.2884	23.9453
Nr2c2	0	0	0	7.11166	0	0	27.9537	12.2093	0
Spic	0.284457	0	0	0.450357	0	0	285.314	12.0028	0
Mitf	0	6.75626	1.73596	4.84386	0	3.82596	7.90596	11.871	0
Trp63	0.818657	2.75546	1.22906	1.45866	0	1.60886	0	11.5822	4.96296
Tcfe3	0	7.40696	1.93586	3.62226	0	4.02946	7.35276	11.4842	0
Tlx1	0.0682575	4.63296	0	2.20406	0	4.93066	0	11.4731	7.02606
Tlx3	0.0682575	4.63296	0	2.20406	0	4.93066	0	11.4731	7.02606
Mlxip	0	2.39136	2.20476	0	0	6.63116	2.70486	11.4513	0
Gm4881.5	4.20926	0	0	8.29986	0	0	196.476	11.4413	0
Mlx	0	2.94546	3.61576	3.64286	0	6.33956	2.92996	10.7549	0
Tgif2	0	0	0.259157	0	0	0	0	10.5071	22.2934
Npas2	0	0.626657	3.94046	0	0	12.3166	1.13826	10.1692	0.494657
Hes5	0	0	1.70746	0.225757	0	9.30136	2.93976	9.98926	0.179057
Tcfeb	0	7.76886	1.27806	5.18116	0	4.54926	6.63556	9.98666	0
Mlxipl	0	4.65096	1.09236	1.64956	0	3.02186	2.24316	9.93666	0
Gm5294.1	0	0	28.5336	9.80446	0	118.702	0	9.89016	0
Foxl1.1	0	0	28.5336	9.80446	0	118.702	0	9.89016	0
Spib	6.24536	0	0	0.145457	0	0	178.933	9.83156	0
Tgif1	0	0	0	0	0	0	0	9.78716	13.0692
Mbd2	0.624157	0.462257	4.13676	0	0	17.8407	10.5041	9.26106	0
Clock	0	0	5.63466	0.518657	0	9.67546	0.324757	9.10956	1.97936
Tal1	13.7283	0	10.4973	0.341357	0	38.4622	5.46706	8.96406	51.7655
Lyl1	13.7283	0	10.4973	0.341357	0	38.4622	5.46706	8.96406	51.7655
Usf1	0	4.99786	3.24096	4.35376	0	5.65356	4.28156	8.69436	0
Ascl2	24.9042	0	9.84876	0	0	37.3035	1.64346	8.42066	98.174
Ascl1	24.9042	0	9.84876	0	0	37.3035	1.64346	8.42066	98.174
Pgr	6.38716	0.229757	0	8.02096	0.187457	4.77766	0	8.23226	6.19986
Smad4	0	0	0.146057	0	0	7.24656	0.785857	8.01496	2.12766
Atoh8	0	0	0	0	0	104.588	1.62856	7.60686	9.05666
Snai3	0	0	0	0	0	0	0	7.51736	10.4692
Snai1	0	0	0	0	0	0	0	7.51736	10.4692
Zic1	0	4.24716	6.61176	5.70646	0	3.08466	8.81486	7.50336	8.51966
Klf10	0	0	0	5.06396	0	3.55216	10.6997	6.76416	0
Rest	1.62406	0.603757	8.04266	0	3.68686	0	0	6.56506	6.34366
Zic3	0	7.21606	5.38876	5.54746	0	4.17396	11.1855	6.49476	9.29556
Tcfl5	0	2.59616	0.443757	1.17576	0	4.28006	3.74286	6.38466	0
Pbx3	0	2.15296	5.59016	0	4.11886	15.8327	3.21326	6.08976	0
Spdef	0.834057	0	0	0.0754575	0	0	12.6506	6.01106	0
Hes2	0	0	0.447257	1.09176	0	2.90896	0	5.93286	0
Myf6	0	0	0	0	0	34.1936	0	5.86196	44.7945
Stat3	0	0	0.506657	1.09126	0.162257	0	0	5.74106	0
Max	0	0.858157	7.27206	1.14686	0	11.6532	1.67096	5.65426	2.96366
Egr3	0.173957	0.872957	3.04096	5.12626	4.92926	13.4457	38.0993	5.43316	0
Gm5294	0	0	53.0549	19.1594	0	44.398	0	5.39076	0
Foxl1	0	0	53.0549	19.1594	0	44.398	0	5.39076	0
Foxa3	0	0	53.0549	19.1594	0	44.398	0	5.39076	0
Mnt	0	0	0	0	0	6.38866	0	5.33046	0
Nhlh1	13.7357	0.924957	6.68426	2.40366	0.0917575	24.3549	8.00316	5.05436	39.141
Stat4	1.06246	0.681957	0	0	8.28336	0	0	4.97866	0
Nr4a1	0	29.8529	63.4837	0	119.232	0.210457	0	4.95596	2.69966
Scrt1	0	0	0	0	0	18.6603	0	4.55676	6.98336
Ptf1a	0.0433575	0	0.599457	0	0	16.4054	0.628257	4.46826	4.48396
Srebf2	0	0	0	1.69936	0	0.545257	1.98296	4.43416	0
Nhlh2	10.3884	0	10.0496	0.113657	4.15866	16.6553	6.09276	4.38716	51.3335
Bcl6	1.16126	0.884457	0	0.0783575	5.07166	0	0	4.23586	0
Arnt	0	2.45456	0	3.89796	0	2.98436	0	4.20986	0
Zfp161	0	0	0	0	0	12.8637	4.39966	4.08776	0
Nr4a3	0	54.9188	105.806	0	138.552	1.05266	0	3.90416	0
Zic4	0	9.76306	1.91626	0.978357	0	7.91616	11.5717	3.53116	2.92746
Ferd3l	11.9793	0	0.694657	0	0	11.113	1.00896	3.44676	70.4864
Zic2	0	10.4746	2.54976	6.71576	0	5.01036	16.6372	3.40576	7.19336
Egr2	0	0	0.579457	1.19316	1.41956	8.36316	26.4351	3.39756	0
Etv2	2.35356	0	0	4.36826	0	0	113.243	3.34656	0
Foxo1	0.369157	0	21.4874	2.70636	0	3.15026	0	3.26596	0
Zfp263.3	4.36396	6.54276	0	5.01356	0	0	44.0612	3.22456	0
Rfx5	0	1.07556	0	13.5616	0	3.54226	0	3.20666	3.45766
Sp110	1.46416	2.94126	0	0.418257	0	0	0	3.06856	0
AC1689771	1.46416	2.94126	0	0.418257	0	0	0	3.06856	0
Sox12	0	0	0	0	3.05826	0	0	3.00126	0
Patz1	1.82756	15.2768	0	13.8989	0	5.36516	59.9866	2.92856	1.90166
Hic2	0	0.111057	0	2.39036	0	0.754657	0	2.90286	8.45646
Sox4	0	0	0	0	3.61356	0	0	2.87176	0
Nr3c1	1.54086	0	2.43726	7.53876	2.59876	1.59026	0	2.86606	0.599557
Hsf1	0.473257	0.530757	0	2.04606	0	0	0	2.78846	0.386957
Foxf2	0	0	8.75346	3.17856	0	13.7964	0	2.65426	0
Foxf1a	0	0	8.75346	3.17856	0	13.7964	0	2.65426	0
Gm4881.2	0	0	0	3.47616	0	0	6.56656	2.65076	0
Egr1	0	4.56186	1.90606	8.24036	0.400557	5.81566	33.0295	2.63886	0
Rfx6	0	5.44856	0	24.3148	0.451057	8.33176	0	2.52136	0.992757
Scrt2	0.0544575	0.671257	2.04196	0	0	13.3102	0	2.46536	8.34276
Zfp263	0.358557	2.65136	3.12496	0	0	0	0	2.40806	1.78876
Zfp263.2	0.358557	2.65136	3.12496	0	0	0	0	2.40806	1.78876
Fli1	0.360857	0	0	4.73266	0	0	135.096	2.30836	0
Gm5294.21	0	0	1.26786	0	4.19036	7.23736	0	2.23996	0
Foxl1.24	0	0	1.26786	0	4.19036	7.23736	0	2.23996	0
Sry	0	0	0	0	1.07356	0	0	2.19576	0
Erg	0.244957	0	0	4.91296	0	0	133.614	2.15596	0
Mbd1	0	0	0	0	0	3.67596	0.895457	2.14266	0
Hmx3	0.00905749	0	0	2.19226	0	0.537957	0	2.10016	0
NP.5	0.00905749	0	0	2.19226	0	0.537957	0	2.10016	0
Hand1	0.991457	0	0	0	0	0	0	2.05336	0.109257
Hand2	0.991457	0	0	0	0	0	0	2.05336	0.109257
Sox30	0	0	0	0	0.272757	0	0	2.01776	0
Etv3	0.432857	0	0	3.45046	0	0	82.7699	2.01066	0
Ebf1	10.8195	4.36966	0	0.245757	0	0	14.2953	1.96356	3.37466
Sohlh2	0.326457	0	0.671557	0.314557	0	3.34386	0	1.93376	0
Gm98	0	0	0	0	0	0	0	1.79316	4.94016
Ahr	0.583357	0.884157	0	0.702857	0	3.32096	2.44716	1.64416	1.32306
Ahrr	0.583357	0.884157	0	0.702857	0	3.32096	2.44716	1.64416	1.32306
Tbx4	0	0	0	0	0	13.8536	0.00595749	1.45196	1.09676
Tbx5	0	0	0	0	0	13.8536	0.00595749	1.45196	1.09676
Foxc1	0	0	7.33276	4.13696	0	43.9693	0	1.41726	0
Foxc2	0	0	6.88026	4.50536	0	41.9942	0	1.27266	0
Foxs1	0	0	6.88026	4.50536	0	41.9942	0	1.27266	0
Ets1	0.416757	0	0	5.16486	0	0	136.33	1.22496	0
Zfp219	0	9.26266	0	10.5937	0	4.98946	37.7198	1.13016	0
Sox5	0.228257	0	0	0	2.42466	0	0	1.08756	0
Sox8	0.257757	0	0	0	5.56746	0	0	1.00316	0
E2f5	0.145957	0	1.58316	0	0	3.86116	3.51126	0.998657	0
E2f2	0	0	0.482457	0	0	1.94026	0.263457	0.987757	0
Zfp281	0	18.3201	0.737257	7.08116	0	5.19286	45.3553	0.968957	0
E2f3	0	0	0.108357	0	0	1.91556	0.443057	0.968957	0
Gm5294.11	0.191357	0	0	0	0.471257	0	0	0.965757	0
Nfya	0	5.70466	1.59426	0	4.19516	8.59216	3.00776	0.941857	0
Mypop	0	0	3.65936	0	0	0.00925749	1.30976	0.906757	0
Zkscan5	0.681457	0	0	0.181857	0	0	61.3966	0.893057	0
Atf6b	0.818257	0	0.177257	3.37406	1.38256	0	2.20366	0.827057	3.51846
Atf6	0.818257	0	0.177257	3.37406	1.38256	0	2.20366	0.827057	3.51846
Pax2	0	5.31176	0	1.55276	9.61166	0	2.18836	0.791957	0
Arid2	0	1.22666	0.506857	5.18966	0.711157	1.27706	0	0.771657	1.27486
Zbtb6	0.618157	0	0.801857	0	0	0	0	0.762857	1.61276
Npas1	0	0	1.24526	3.70886	1.06936	0	0	0.751257	0
Sim1	0	0	1.24526	3.70886	1.06936	0	0	0.751257	0
Npas3	0	0	1.24526	3.70886	1.06936	0	0	0.751257	0
Sim2	0	0	1.24526	3.70886	1.06936	0	0	0.751257	0
Rfx4	0	4.06386	0	25.1222	1.04896	3.73586	0	0.728657	0
Mtf1	0	0	0	0	0	4.52586	0.229757	0.724157	0
Sox21	0	0	0	0	4.49536	0	0	0.717157	0
Zbtb1	0	0	4.61966	0	0	5.70286	0.200857	0.672057	0.0596575
Plagl1	0.826657	4.08726	0	8.11096	0	4.78386	18.969	0.484357	5.36246
Gm5294.22	0	0	2.10246	0	6.47706	3.71006	2.62466	0.479157	0
Foxl1.25	0	0	2.10246	0	6.47706	3.71006	2.62466	0.479157	0
Erf	0.0595575	0	0	5.06566	0	0	120.903	0.420657	0
Nr5a2	0	22.502	28.4274	0	487.423	0	0	0.411757	0
Esrrg	0	22.502	28.4274	0	487.423	0	0	0.411757	0
Nr5a1	0	22.502	28.4274	0	487.423	0	0	0.411757	0
Pax9	0	40.7248	0.259457	0	1.46466	0	8.24696	0.404657	0
Sox11	0	0	0	0	3.99086	0	0	0.392757	0
E4f1	0	0	0.234857	1.66986	0	0	2.53986	0.367357	0.177357
Rela	5.33436	4.03276	0	4.41306	0.536657	0	28.9862	0.356757	0
Gabpa	0	0	0	5.43996	0	0	102.073	0.321757	0
Gm4881	0	0	0	5.43996	0	0	102.073	0.321757	0
Ets2	0	0	0	5.43996	0	0	102.073	0.321757	0
Rfx1	0	5.54226	0	27.662	3.06116	2.02336	0	0.298057	0.0636575
Rel	3.91366	2.75476	0	5.42156	0	0	24.1962	0.296457	0
Hsf4	0.528357	0	0	0	3.42706	0	0	0.240757	0
Srebf1	0	0	0.655657	0.283557	1.10396	0	1.41546	0.233957	0
Irf6	0	0	6.26676	0	0	0	17.4201	0.221657	0
Foxp1	0	0	23.5742	7.50596	0	18.5976	0	0.171557	0
Foxl1.11	0	0	0	0	0	0	0	0.149157	0
Insm1	0.142557	4.60396	4.22136	2.75196	0	0.126757	3.72776	0.125557	4.13266
Mga	0	0	0	0	0	9.20406	3.87546	0.0933575	0
Foxm1	0	0	2.15926	0	0	0	0	0.0920575	0
Foxg1	0	0	10.1364	4.69756	0	11.3079	0	0.0886575	0
Foxd4	0	0	14.6455	3.35026	0	16.3714	0	0.0242575	0
Zfp691	0	0	0	0.902357	0	0	0	0.00525749	0.779057
Zfp238	19.2316	0	0	0	0	0	0	0	0
Tcf21	17.8165	0	0	0	0	0.637757	0	0	0
Tcfap4	15.5159	0	5.04056	0	1.21606	0.934057	0	0	11.907
Zfp523	4.28696	0.162157	0	0	0	0.220757	0	0	4.05866
Nfatc2	4.11296	0.957357	0	0	0.160557	0	0	0	0
Nfat5	3.75156	4.21716	0	0	0	0	0	0	0
Nfatc1	3.18736	2.28096	0	0	0	0	0	0	0
Creb3l3	2.95696	0	0	9.72886	31.7549	0	0.422557	0	3.79906
Creb3	2.95696	0	0	9.72886	31.7549	0	0.422557	0	3.79906
X9430076C15Rik	2.93116	0	0.214457	6.58746	33.4325	0	0	0	2.33076
Hivep1	2.45306	3.12906	0	2.21536	0	0	11.1082	0	0
Hivep2	2.45306	3.12906	0	2.21536	0	0	11.1082	0	0
Hivep3	2.45306	3.12906	0	2.21536	0	0	11.1082	0	0
Mef2a	2.39546	0	0	0	0	0	0	0	398.835
Nfatc3	2.09986	4.00976	0	0	0	0	0	0	0
Nfatc4	2.09986	4.00976	0	0	0	0	0	0	0
Relb	1.86906	1.77736	0	3.18686	0	0	28.4462	0	0
Atf7	1.76106	0	0.127457	6.24136	17.2686	0	0	0	1.10726
Rhox11	1.74116	0	0	0	5.49956	0	0	0	0
E2f8	1.50186	0	0	0	0	0.426357	0	0	0
Ikzf1	1.42506	0	0.803157	0.648457	3.73096	0.467057	0	0	0
Ikzf4	1.42506	0	0.803157	0.648457	3.73096	0.467057	0	0	0
Nfkb1	1.19176	2.81296	0	5.14286	0.0686575	0	60.9641	0	0
Scx	1.03946	0	0	0	0	0	0	0	0
Tcf15	1.03946	0	0	0	0	0	0	0	0
Zfx	1.02956	0.0721575	0	0	38.5942	0	0	0	0
Sox13	0.925357	0	0	0	0	0	0	0	0
Stat6	0.921957	0.00265749	0	0	4.67446	0	0	0	0
Stat5a	0.881857	3.34536	0	0	17.3149	0	0	0	0
Mef2c	0.780757	0	0	0	0	0	0	0	234.538
Hoxb2	0.703657	2.05846	0	0	5.54516	0	0	0	0
Mef2d	0.672657	0	0	0	0	0	0	0	367.361
Mef2b	0.672657	0	0	0	0	0	0	0	367.361
Srf	0.648657	0	0	0	0.515257	0	0	0	0.520357
Gata1	0.580857	0	0.860657	0.304257	193.031	29.4188	0	0	0
Atf2	0.529657	0	0	2.32246	16.4767	0	0	0	0.967457
Gli3	0.440557	1.90706	0	4.36446	2.92556	0	6.55636	0	1.22526
Gata4	0.414557	0	1.07096	1.63466	162.665	31.2182	0	0	0
Vsx2	0.327857	6.30196	0	0	0	0	0	0	0
Smarcc1	0.323257	0	0	63.3173	2192.64	0	0	0	0
Plag1	0.302457	3.75466	0	9.58866	0	1.84136	20.5791	0	0.919057
Gata6	0.295257	0	1.60106	1.50696	181.097	31.8759	0	0	0
Nr2e3	0.289557	0.827657	0	0	1.91046	0	0.214657	0	0
Stat5b	0.278857	2.46246	0	0	16.1363	0	0	0	0
Smad3	0.274257	0	0	0	0	0	0	0	0
Smad2	0.274257	0	0	0	0	0	0	0	0
Smad9	0.274257	0	0	0	0	0	0	0	0
Hdx	0.262157	0	0.726157	0	4.38756	0	0	0	0
Ar	0.255457	0	0	0	0	0	0	0	0.408057
E2f7	0.220257	0	0	0	0	0.917257	0	0	0
Ctcfl	0.212957	0.0430575	0	0	0	28.3295	3.81716	0	0
Zfp711	0.198657	1.47286	0	4.11986	0	1.10486	3.96276	0	3.56256
Phox2a	0.164157	6.19636	0.369857	0	0.0122575	0	0	0	0
Zfp384	0.124157	0.229457	0	0	0	3.13266	0	0	0
Irf5	0.114157	0	1.50296	0	0	0	37.7897	0	0
Nfkb2	0.0529575	0	0	2.00316	0	0	61.6196	0	0
Tead4	0.0462575	56.4171	0	5.62866	24.641	0	0	0	0
Nr1i2	0.0457575	1.35966	7.12796	0	6.47826	0	0	0	0.349157
Fos	0	0	0	49.4125	2075.09	0	0	0	0
Bach1	0	0	0	23.2398	1455.78	0	0	0	0
Bach2	0	0	0	33.457	1304.49	0	0	0	0
Fosb	0	0	0	11.5441	1208.97	0	0	0	0
Jund	0	0	0	32.8844	1101.45	0	0	0	0
Junb	0	0	0	15.0106	980.268	0	0	0	0
Esrrb	0	17.1247	14.2259	0	721.825	0	0	0	0
Nfe2	0	0	0	7.20386	568.682	0	0	0	0
Esrra	0	15.1892	13.4985	0	511.952	0	0	0	0
Fosl1	0	0	0	5.24446	510.542	0	0	0	0
Nfe2l2	0	0	0	7.06886	475.669	0	0	0	0
Runx1	0	0	0	0	427.368	0	34.7474	0	0
Runx3	0	0	0	0	427.368	0	34.7474	0	0
Batf3	0	0	0	1.08166	357.382	0	0	0	0
Batf	0	0	0	1.08166	357.382	0	0	0	0
Jun	0	0	0	3.17916	266.764	0	0	0	0
Runx2	0	0	0	0	244.453	0	24.0437	0	0
Rara	0	17.9	29.2355	0.214857	216.292	0	0	0	1.14066
Nr1h4	0	1.66826	13.3687	0	189.143	0	0	0	0.131257
Nr1h5	0	1.66826	13.3687	0	189.143	0	0	0	0.131257
Gata5	0	0	2.73116	1.47686	164.845	25.9656	0	0	0
Gata2	0	0	0.439557	0.425457	161.195	22.3378	0	0	0
Gata3	0	0	0	0	137.474	18.6177	0	0	0
Nr6a1	0	0	0.142157	0	123.918	0	0	0	0
Rarb	0	17.8356	48.4255	0.493057	109.648	0	0	0	2.03206
Esr1	0	0.271657	8.19076	0	74.8892	0	0	0	3.31666
Esr2	0	6.47876	7.07066	1.31626	65.8838	0	0	0	5.58556
Rarg	0	7.97556	58.5353	1.28666	61.9245	0	0	0	1.73266
Pparg	0	0	0.709957	0.0526575	36.5249	0	0	0	0.0116575
Cic	0	4.69966	1.46386	0	33.0378	0	0	0	5.32936
Cebpg	0	0	58.4569	7.92646	31.4725	0	0	0	0
Mafb	0	5.65686	3.54106	0	30.7017	0	0	0	4.65166
Atf5	0	0	34.2985	0.880457	29.9412	0	0	0	0
Prdm4	0	0	0	0	29.6075	0	0.242957	0	0
Mecom	0	0	0	0	29.278	0	0	0	0
Cebpd	0	0	71.6018	6.98036	26.7894	0	0	0	0
Cebpb	0	0	71.6018	6.98036	26.7894	0	0	0	0
Nfe2l1	0	0	0	0	26.5488	0	0	0	0
Nfe2l3	0	0	0	0	26.5488	0	0	0	0
Nr1d1	0	0	1.86316	0	26.1381	0	0	0	1.75006
Nr1d2	0	0	1.86316	0	26.1381	0	0	0	1.75006
Gfi1b	0	0	0	0	24.0494	0	0.0206575	0	0
Jdp2	0	0	0.913957	7.12076	23.911	0	0.790957	0	0
Gm5294.19	0	0	0.278657	0	23.1786	0	0	0	1.31436
Foxl1.22	0	0	0.278657	0	23.1786	0	0	0	1.31436
Rorc	0	0.194457	0.410557	0	17.6678	0	0	0	0
Cebpa	0	0	12.404	2.30436	15.8286	0	0	0	0
Rorb	0	4.55236	12.3921	1.84586	15.386	0.462257	0	0	3.57556
Sox17	0	0	0	0	14.083	0	0	0	0
Nr2f6	0	15.6572	84.5412	0.491857	13.3341	0	0	0	1.34006
Nr2c1	0	10.8819	67.7859	2.16366	12.927	0	0	0	2.45846
Thrb	0	0.0316575	2.22966	0.101857	12.8269	0	0	0	4.50346
Thra	0	0.0316575	2.22966	0.101857	12.8269	0	0	0	4.50346
Hoxd11	0	0.0147575	0	0	11.0474	0	0	0	0
Nrl	0	3.56716	0.211357	0	10.3007	0	0	0	0.0735575
Mafa	0	3.56716	0.211357	0	10.3007	0	0	0	0.0735575
Maf	0	3.56716	0.211357	0	10.3007	0	0	0	0.0735575
Nr2f2	0	6.81346	31.1515	2.17416	10.0874	0	0	0	0.0298575
Cebpe	0	0	21.7805	0.669357	9.94686	0	0	0	0
Sox3	0	0	0	0	8.53776	0	0	0	0
Nr2f1	0	4.89896	30.9012	3.12266	8.23226	0	0	0	0.694157
Sox6	0	0	0	0	8.12546	0	0	0	0
Rxrb	0	5.15636	19.9885	5.91766	7.54526	0	0	0	1.78326
ENSMUSG00000079994	0	0.0223575	0	0	7.28896	0	0	0	0
Nfil3	0	0	1.50186	2.17896	7.25116	0	0	0	0
Gmeb1	0	0	0	0.321257	7.20796	0	0	0	0.120257
Rora	0	0.839757	10.1096	0	6.94546	0.639557	0	0	0.692757
Sox18	0	0	0	0	6.44166	0	0	0	0
Sox7	0	0	0	0	6.44166	0	0	0	0
Hbp1	0	0	0	0	6.31326	0	0	0	0
Nfil3.2	0	0.705157	0	1.34156	6.15306	0	0	0	0.758857
Evx2	0	10.0882	0.639657	0	5.80516	0	0	0	0
Dbp	0	0.119757	0	1.80216	5.72666	0	0	0	0.309757
Hoxc11	0	0.318357	0	0	5.49966	0	0	0	0
Pou6f2	0	15.2365	0	0	5.34346	0	0	0	0
Mafg	0	2.94596	0	0	5.18346	0	0	0	0.609357
Tef	0	0	0	1.10576	5.14116	0	0	0	0.495757
Hoxb3	0	13.8123	0	0	5.09696	0	0	0	0
Fosl2	0	0	0	0.533457	4.98126	0	0	0	0
Gmeb2	0	0	0	0	4.61736	0	0	0	0
Nr1i3	0	2.43916	8.16706	0	4.52746	0	0	0	1.12596
Lhx8	0	1.52566	4.21456	0	4.35496	2.76206	0	0	0
Rfx2	0	3.78996	0	19.9936	4.33986	2.02896	0.0404575	0	0
Rfx8	0	3.78996	0	19.9936	4.33986	2.02896	0.0404575	0	0
Sox15	0	0	0	0	4.11136	0	0	0	0
Atf1	0	0	3.86336	0	4.09706	0	0.641957	0	0
NP.8	0	0.836457	0	0	4.05326	0	0	0	0
Crem	0	0	0.144357	4.29636	3.86476	0	0.105757	0	0.0354575
Atf3	0	0	0	5.28436	3.80596	0	0.360357	0	0
Pou3f3	0	0.332957	0	0	3.52686	0	1.91116	0	0
Dmrt1	0	0	0	0	3.38266	0	0	0	0
Pdx1	0	0	0	0	3.35686	0	0	0	0.151757
Sox2	0	0	0	0	3.23846	0	0	0	0
Naif1	0	0	9.05636	1.66486	3.21396	0	0	0	0
Pou3f2	0	20.4025	0	0	3.19376	0	0	0	0
NP.3	0	0	0	0	2.77456	0	0	0	0
Rxrg	0	2.82196	18.4705	4.91606	2.63016	0	0	0	1.35376
Hlf	0	0.120757	0.279557	2.22046	2.49466	0	0	0	0.427457
Nkx12	0	2.08366	0.0211575	0	2.46806	0	0	0	0
NP.18	0	1.44796	0	0	2.39556	0	0	0	0
Hoxd10	0	0.176557	0	0	2.39106	0	0	0	0
Pou6f1	0	11.4359	0	0	2.35226	0	0	0	0
Rxra	0	5.15596	37.1622	0.460957	2.25766	0	0	0	0.317157
Creb1	0	0	0	6.74976	2.18386	0	1.64456	0	0.269057
Hoxa10	0	0.802857	0	0	2.02376	0	0	0	0
Rbpj	0	0	0	0	2.02376	10.6473	2.80216	0	0
Rbpsuhrs3	0	0	0	0	2.02376	10.6473	2.80216	0	0
Foxl1.20	0	0	0	0	2.01566	0	0	0	0
Irx3	0	0	0	0	1.98006	0	0	0	0
Evx1	0	6.93796	0	0	1.96636	0	0	0	0
Six3	0	0	0	0	1.95926	0	0	0	0
Zbtb3	0	0	0	0	1.94946	0	0	0	0.760457
Hoxc12	0	0	0	0	1.86126	0	0	0	0
NP.20	0	0	0	0	1.86126	0	0	0	0
Hoxd12	0	0	0	0	1.80956	0	0	0	0
Ovol2	0	0	0	0	1.79626	0	1.24266	0	0
Pou2f2	0	0.396357	0	0	1.74096	0	0	0	0
Irx6	0	0	0	0	1.65496	0	0	0	0
Dmrt3	0	0	0	0	1.58656	0	0	0	0
Irx2	0	0	0	0	1.50426	0	0	0	0
Dlx5	0	1.22516	0	0	1.48606	0	0	0	0
Dbx2	0	1.22516	0	0	1.48606	0	0	0	0
Pax7	0	2.13926	0	0	1.48056	0	0	0	0
Sox10	0	0	0	0	1.41386	0	0	0	0
Hoxa2	0	8.51546	0	0	1.39516	0	0	0	0
NP.2	0	1.28846	0	0	1.38836	0	0	0	0
Duxbl	0	0	3.48296	0	1.27606	0	0	0	0
Gm10391	0	0	3.48296	0	1.27606	0	0	0	0
Gm10394	0	0	3.48296	0	1.27606	0	0	0	0
Dux	0	0	3.46856	0	1.17186	0	0	0	0
Ppara	0	20.4705	55.2861	0	1.12796	2.95856	0	0	0
Isx	0	3.28846	0.280457	0	1.10226	0	0	0	0
Ddit3	0	0	0.204357	0	1.08676	0	0	0	0
Tead3	0	20.8247	0	0	1.03356	0	0	0	0
Stat1	0	0	0	0	0.966057	0	0	0	0
Msx2	0	0.120257	0	0	0.863657	0	0	0	0
Mafk	0	0	0	0	0.861057	0	0	0	0
Hsf2	0	0	0	0	0.823057	0	0	0	0
Hoxb9	0	0	0	0	0.754657	0	0	0	0
NP.6	0	0	0	0	0.754657	0	0	0	0
Hoxd13	0	0	0	0	0.690257	0	0	0	0
Atf4	0	0	1.15796	0	0.688757	0	0	0	0
Dmrta2	0	0	0	0	0.659557	0	0	0	0
NP.10	0	0	0	0	0.562757	0	0	0	0.606757
Cphx	0	0	6.02126	0	0.507157	0	0	0	0
Hoxa9	0	0.231257	0	0	0.478557	0	0	0	0
Gbx1	0	4.19566	0.385157	0	0.476857	0	0	0	0
Zkscan3	0	0	0	0	0.471557	0	0	0	0
Zkscan4	0	0	0	0	0.471557	0	0	0	0
Rax	0	7.66916	0.0143575	0	0.444257	0	0	0	0
Egr4	0	0	0	3.15436	0.421857	1.40716	20.2739	0	0
Nkx11	0	1.74886	0	0	0.310357	0	0	0	0
Nkx11.1	0	1.74886	0	0	0.310357	0	0	0	0
Hoxa11	0	0	0	0	0.274257	0	0	0	0
Nr1h3	0	44.1777	156.602	0	0.258657	1.31686	0	0	0
Nr1h2	0	44.1777	156.602	0	0.258657	1.31686	0	0	0
Bbx	0	0	1.61906	0	0.192957	0	0	0	0
Klf9	0	0	1.33666	0	0.143657	0	2.65586	0	0.0320575
Zfp369	0	0	0	0	0.129357	0	0	0	0
Zfp110	0	0	0	0	0.129357	0	0	0	0
Mecp2	0	0	0	0	0.0894575	0	0	0	0
Rfx3	0	4.33876	0	19.4372	0.0874575	1.92326	0	0	0
Xbp1	0	0	0	0.674757	0.0807575	0.350457	2.54146	0	0.522157
Phox2b	0	3.90866	0	0	0.0802575	0	0	0	0
NP.12	0	0	0	0	0.0264575	0	0	0	0
Myb	0	0	1.13606	0	0.0197575	0	0	0	0
Bcl6b	0	0	0	0	0.0146575	0	0	0	0
Hmga2	0	0	0	0	0.000957491	0	0	0	0
Hmga1	0	0	0	0	0.000957491	0	0	0	0
Hmga1rs1	0	0	0	0	0.000957491	0	0	0	0
Arid3b	0	1.03926	0	0	0	0	0	0	0
Arid3a	0	0	0	0	0	0	0	0	0
Arid5b	0	0	0	0	0	0	0	0	0
Arid5a	0	0.0294575	0	0	0	2.05596	0	0	0
Arid3c	0	0	0	0	0	0	0	0	0
Setbp1	0	0	0	0	0	0	0	0	0
Ahctf1	0	0	0	0	0	0	0	0	0
Phf21a	0	0	0	0	0	0	0	0	0
Zfp957	0	0	0	0	0	0	0	0	0
Twist2	0	0	0	0	0	0	0	0	0
Arnt2	0	0	0	0	0	0	0	0	0
Myc	0	0	0	0	0	0	0	0	0
Bhlhe22	0	0	0	0	0	0.159557	0	0	0
Msc	0	0	0	0	0	0.825957	0	0	0
Neurog2	0	0	0	0	0	3.03046	0	0	0
Atoh7	0	0	0	0	0	0.150857	0	0	0
Neurod2	0	0	0	0	0	1.54446	0	0	0
Olig2	0	0	0	0	0	0	0	0	0
Neurog3	0	0	0	0	0	3.03046	0	0	0
Bhlhe23	0	0	0	0	0	1.75506	0	0	0
Olig3	0	0	0	0	0	0	0	0	0
Npas4	0	0	0	0	0	0	0	0	0
Olig1	0	0	0	0	0	0.953857	0	0	0
Neurog1	0	0	0	0	0	0	0	0	0
Bhlha15	0	0	0	0	0	0	0	0	0
Atoh1	0	0	0	0	0	2.37256	0	0	0
Crebzf	0	0	0	0	0	0	0	0	0
Nfil3.1	0	0	0	0	0	0	0	0	0
Zscan4	0	0	0	0	0	0.581157	0	0	0
Ctcf	0	0	0	0	0	6.10816	0	0	0
Glis2	0	0	0	0	0	0	0.394457	0	1.10996
Zbtb4	0	0	0	0	0	0.0404575	0.217357	0	0
Yy1	0	0	0	0	0	0	0	0	0
Fezf2	0	0	0	0	0	0	0	0	0
Zfp187	0	0	0	0	0	0	0	0	0
Osr2	0	0	0	0	0	0	1.04306	0	0
Zscan10	0	1.34196	0	0	0	0	1.27656	0	0.496057
Ovol1	0	0	0	0	0	0	0.246457	0	0
Zfp202	0	0.406557	0	2.32556	0	0	10.127	0	0.848657
Zfp282	0	0	0	0	0	0	0.0123575	0	0
Zbtb7b	0	0	0	0.699057	0	0	4.80336	0	0
Fezf1	0	0	0	0	0	0	0	0	0
Zkscan1	0	0	0	0	0	0	0	0	0
Mzf1	0	0	0	0	0	0	0	0	0
Zfp300	0	0	0	0	0	0	0	0	0
Glis1	0	0	0	0.116257	0	0	3.31766	0	0
Prdm1	0	0	0	0	0	0	22.4839	0	0
Rreb1	0	0	0	0	0	0	15.1202	0	0
Zic5	0	3.11856	0	0.819857	0	0.563157	6.96856	0	0.514157
Zfp410	0	0	0	0	0	0	0	0	3.75456
Zfp784	0	0	0	0	0	2.27146	0	0	0
Zfp3	0	0	0	0	0	1.08516	0	0	0
Dnajc21	0	0.353057	0	1.81296	0	0	3.05356	0	0.640657
Zfp354c	0	0	0	0	0	0	0	0	0
Zfp740	0	3.54556	0	3.96756	0	0	25.2903	0	0
Osr1	0	0	0	0	0	0	0.342857	0	0
Zbtb12	0	0	0	0	0	0.598957	0	0	0
Zfp524	0	3.38176	3.05396	0.0272575	0	0	0.228357	0	0.0294575
Zscan4c	0	0	0	0	0	0	0	0	0
Zfp105	0	0	0	0	0	1.36446	0	0	0
Zfp637	0	0	0	0	0	0	0	0	0
Zfp128	0	0	0	0	0	1.07416	0	0	0
Zfp143	0	0.266357	0	0	0	0	0	0	0.437657
Zscan20	0	0	0	0	0	0	0	0	0
Zscan4ps2	0	0	0	0	0	0	0	0	0
Zscan4f	0	0	0	0	0	0	0	0	0
Zfp652	0	12.5079	2.51816	0	0	0	0	0	0
Myt1l	0	1.35446	1.25106	0	0	0.258357	0	0	0
Cenpb	0	0.419657	0	0	0	0.204857	2.35296	0	0
Cux2	0	0	0	0	0	0	0	0	0
Onecut3	0	0	2.35326	0	0	0	0	0	0
Lin54	0	0	0	0	0	0	0	0	0
Cxxc1	0	0	0.306257	0	0	0	0.856157	0	1.08566
Kdm2b	0	0	0	0	0	0	0	0	0
Dmrtc2	0	0	0	0	0	0	0	0	0
Dmrta1	0	0	0	0	0	0	0	0	0
Dmrt2	0	0	0	0	0	0	0	0	0
Tfdp2	0	0	0	0.0182575	0	5.76446	2.20276	0	0
Tfdp1	0	0	0	0.0182575	0	5.76446	2.20276	0	0
Etv1	0	0	0	2.15746	0	0.848657	41.2014	0	0
Elk3	0	0	0	3.27516	0	0.562857	45.3086	0	0
Elk1	0	0	0	3.10696	0	0.575557	40.8768	0	0
Etv5	0	0	0	1.87806	0	0.787057	40.3393	0	0
Etv4	0	0	0	2.32376	0	0.761657	37.3068	0	0
Elk4	0	0	0	2.05956	0	0.816557	40.292	0	0
ENSMUSG00000044690	0	0	0	1.87806	0	0.787057	40.3393	0	0
Gm5454	0	0	0	1.71566	0	0.917957	35.0275	0	0
Fev	0	0	0	4.17176	0	0	107.575	0	0
Gm4881.3	0	0	0	0	0	1.29936	0	0	0
Foxj2	0	0	6.64516	0.128857	0	1.37526	0	0	0
Foxp4	0	0	6.64516	0.128857	0	1.37526	0	0	0
Foxp2	0	0	6.64516	0.128857	0	1.37526	0	0	0
Foxj3	0	0	7.12046	0.985457	0	9.29516	0	0	0
Foxh1	0	0	0	0	0	0	0	0	0
Foxj1	0	0	4.18586	0	0	10.1976	0	0	0
Foxa2	0	0	12.0946	0.278857	0	13.8587	0	0	0
Foxq1	0	0	0	0	0	0	0	0	0
Foxk2	0	0	6.64516	0.128857	0	1.37526	0	0	0
Foxp3	0	0	6.64516	0.128857	0	1.37526	0	0	0
Foxo4	0	0	4.88726	1.41776	0	3.99896	0	0	0
Foxe3	0	0	18.2853	4.79236	0	12.0943	0	0	0
Foxi1	0	0	0	0	0	6.47136	0	0	0
Foxi2	0	0	0	0	0	6.47136	0	0	0
Foxo3	0	0	6.64516	0.128857	0	1.37526	0	0	0
Foxo6	0	0	4.51476	0.666857	0	3.20276	0	0	0
Foxd2	0	0	18.2853	4.79236	0	12.0943	0	0	0
Foxi3	0	0	0	0	0	6.47136	0	0	0
Foxk1	0	0	6.64516	0.128857	0	1.37526	0	0	0
Foxb2	0	0	13.9886	9.88536	0	58.1327	0	0	0
Foxb1	0	0	13.9886	9.88536	0	58.1327	0	0	0
Foxd3	0	0	0	0	0	5.71816	0	0	0
Foxe1	0	0	0	0	0	5.71816	0	0	0
Gm5294.2	0	0	0	0	0	6.63226	0	0	0
Gm5294.4	0	0	4.18586	0	0	10.1976	0	0	0
Gm5294.5	0	0	2.77796	0.119557	0	35.7971	0	0	0
Gm5294.6	0	0	0	0	0	18.0487	0	0	0
Gm5294.7	0	0.490357	7.91226	1.17456	0	30.1211	0	0	0
Gm5294.8	0	0	9.16906	1.99766	0	13.1143	0	0	0
Gm5294.9	0	0	0	0	0	6.47136	0	0	0
Gm5294.10	0	0	0	0	0	5.71816	0	0	0
Gm5294.12	0	0	16.5482	3.32986	0	26.7752	0	0	0
Gm5294.13	0	0	0	0	0	0	0	0	0
Gm5294.14	0	0	0	0	0	0.308557	0	0	0
Gm5294.15	0	0	0	0	0	0	0	0	0
Gm5294.16	0	0	0	0	0	8.21516	0	0	0
Gm5294.17	0	0	0	0	0	7.24536	0	0	0
Gm5294.18	0	0.410657	2.41966	0	0	0	0	0	0
Gm5294.20	0	0	0	0	0	0	0	0	0
Foxl1.2	0	0	0	0	0	6.63226	0	0	0
Foxl1.3	0	0	4.18586	0	0	10.1976	0	0	0
Foxl1.4	0	0	0	0	0	18.0487	0	0	0
Foxl1.6	0	0	2.77796	0.119557	0	35.7971	0	0	0
Foxl1.7	0	0	1.60676	0	0	1.61566	0	0	0
Foxl1.8	0	0	0	0	0	6.47136	0	0	0
Foxl1.9	0	0	9.16906	1.99766	0	13.1143	0	0	0
Foxl1.10	0	0.490357	7.91226	1.17456	0	30.1211	0	0	0
Foxl1.12	0	0	0	0	0	5.71816	0	0	0
Foxl1.13	0	0	0	0	0	1.75826	0	0	0
Foxl1.14	0	0	0	0	0	0.552357	0	0	0
Foxl1.15	0	0	16.5482	3.32986	0	26.7752	0	0	0
Foxl1.16	0	0	0	0	0	0	0	0	0
Foxl1.17	0	0	0	0	0	0.308557	0	0	0
Foxl1.18	0	0	0	0	0	0	0	0	0
Foxl1.19	0	0	0	0	0	8.21516	0	0	0
Foxl1.21	0	0	0	0	0	7.24536	0	0	0
Foxl1.23	0	0	0	0	0	0	0	0	0
Foxl1.26	0	0	0	0	0	4.58296	0	0	0
Foxl1.27	0	0	0	0	0	1.01256	0	0	0
Gcm1	0	1.89626	0	0	0	0	0	0	0
Lhx2	0	8.37866	0	0	0	0	0	0	0
Hoxb6	0	0.480757	0	0	0	0	0	0	0
Hoxa4	0	95.1593	9.54076	0	0	18.3378	0	0	0
Sebox	0	13.0381	0	0	0	0	0	0	0
Meox1	0	12.892	0	0	0	0	0	0	0
Nkx21	0	0	0	17.7562	0	0	0	0	0
Dlx3	0	2.13116	0	0	0	0	0	0	0
Mnx1	0	2.95206	0	0	0	0	0	0	0
Hoxc13	0	0	0	0	0	0	0	0	0
Hoxc8	0	3.14176	0	0	0	0	0	0	0
Hoxc6	0	21.4447	0	0	0	4.44716	0	0	0
Otx1	0	0	0	0	0	1.71276	0	0	0
Rhox6	0	8.37866	0	0	0	0	0	0	0
Vax1	0	19.4399	0	0	0	0	0	0	0
Nanog	0	10.6162	0	0	0	0	0	0	0
Alx3	0	29.579	0	0	0	1.89836	0	0	0
Nkx25	0	0	0	15.4721	0	0	0	0	0
Lhx1	0	9.72046	0	0	0	0	0	0	0
Hoxb1	0	0	0	0	0	0	0	0	0.698057
Lhx9	0	8.37866	0	0	0	0	0	0	0
Hnf1b	0	46.5879	7.84146	0	0	6.32906	0	0	0
Dlx4	0	1.41416	0	0	0	0	0	0	0
Gsc	0	0	0	0	0	2.85176	0	0	0
Six6	0	0	0	0	0	0	0	0	4.80316
Barx1	0	19.3166	0	0	0	0	0	0	0
Pitx1	0	0	0	0	0	0.793157	0	0	0
Irx4	0	0	0	0	0	0	0	0	0
Otp	0	43.0865	0.330357	0	0	4.86956	0	0	0
Otx2	0	0	0	0	0	1.71276	0	0	0
Hmbox1	0	46.5879	7.84146	0	0	6.32906	0	0	0
Nkx31	0	0	0	10.3507	0	0	0	0	0
Hoxc10	0	3.24596	0	0	0	0	0	0	0
Hoxc5	0	29.579	0	0	0	1.89836	0	0	0
Gsc2	0	0	0	0	0	0	0	0	1.56986
Dlx2	0	2.86986	0	0	0	0	0	0	0
Esx1	0	15.0285	0	0	0	0	0	0	0
Six2	0	0	0	0	0	0	0	0	4.42296
Pou4f3	0	8.55536	0	0	0	2.64526	0	0	0
Cdx1	0	0.596157	0	0	0	0	0	0	0
Hhex	0	0	0	0	0	0	0	0	0
Lbx1	0	4.30236	0	0	0	0	0	0	0
Pitx3	0	0	0	0	0	1.49546	0	0	0
Msx3	0	0	0	0	0	0	0	0	0
Lhx4	0	8.02006	0	0	0	0	0	0	0
Prrx1	0	11.1165	0	0	0	0	0	0	0
Lmx1a	0	10.9574	0	0	0	0	0	0	0
Barhl1	0	0.340957	0	0	0	0	0	0	0
Lhx6	0	2.40486	0	0	0	0	0	0	0
Lhx3	0	14.0063	0	0	0	0	0	0	0
Hoxd8	0	4.38926	0	0	0	0	0	0	0
Nkx22	0	0	0	23.1084	0	0	0	0	0
Shox2	0	1.60686	0	0	0	0	0	0	0
Pitx2	0	0	0	0	0	1.51436	0	0	0
Dmbx1	0	0	0	0	0	1.43756	0	0	0
Uncx	0	10.9574	0	0	0	0	0	0	0
Hnf1a	0	38.2607	0.724257	0	0	2.15836	0	0	0
Lhx5	0	14.8658	0	0	0	0	0	0	0
Cdx2	0	0.340157	0	0	0	0	0	0	0
Cux1	0	0	2.65416	0	0	0	0	0	0
Pax4	0	0	0	0	0	0	0	0	0
Nobox	0	4.18366	0	0	0	0	0	0	0
Dlx6	0	0.986757	0	0	0	0	0	0	0
Hoxa1	0	15.9959	0	0	0	0	0	0	0
Dbx1	0	10.4206	0	0	0	0.116657	0	0	0
Cdx4	0	0.596157	0	0	0	0	0	0	0
Irx5	0	0	0	0	0	0	0	0	0
Pbx4	0	0	0	0	0	0	0	0	0
Pou2f3	0	48.4968	1.88746	0	0	5.63296	0	0	0
Barx2	0	2.72426	0	0	0	0	0	0	0
Isl2	0	0	0	0	0	0	0	0	0
Vsx1	0	18.5693	0	0	0	0	0	0	0
Emx1	0	8.03186	0	0	0	0	0	0	0
Barhl2	0	1.09486	0	0	0	0	0	0	0
Six4	0	0	0	0	0	0	0	0	2.92486
Gbx2	0	7.82416	0	0	0	0	0	0	0
Pbx2	0	0	0	0	0	0	0	0	0
Vax2	0	17.0358	0	0	0	0	0	0	0
Lbx2	0	8.37866	0	0	0	0	0	0	0
Nkx61	0	12.427	0	0	0	0.557957	0	0	0
Arx	0	3.17276	0	0	0	0	0	0	0
Gsx2	0	18.3472	0	0	0	0	0	0	0
Hoxc9	0	7.32416	0	0	0	0	0	0	0
Meox2	0	2.16166	0	0	0	0	0	0	0
Alx1	0	1.60686	0	0	0	0	0	0	0
Hoxa13	0	0	0	0	0	0	0	0	0
Hoxa7	0	10.4844	0	0	0	0	0	0	0
Hoxa5	0	13.5126	0	0	0	0	0	0	0
Hoxb4	0	108.673	12.3857	0	0	16.0897	0	0	0
Hoxb5	0	7.16856	0	0	0	0	0	0	0
Hoxb7	0	5.51276	0	0	0	0	0	0	0
Lmx1b	0	29.579	0	0	0	1.89836	0	0	0
En2	0	11.1165	0	0	0	0	0	0	0
Hlx	0	29.579	0	0	0	1.89836	0	0	0
Prrx2	0	13.2865	0	0	0	0	0	0	0
Alx4	0	1.60686	0	0	0	0	0	0	0
Hesx1	0	1.60686	0	0	0	0	0	0	0
ENSMUSG00000040953	0	0	0	0	0	1.94366	0	0	0
Crx	0	0	0	0	0	2.73996	0	0	0
Obox6	0	0	0	0	0	1.94366	0	0	0
Dlx1	0	2.23176	0	0	0	0	0	0	0
Isl1	0	0	0	0	0	0	0	0	0
Hoxd1	0	11.1165	0	0	0	0	0	0	0
Hoxd4	0	0	0	0	0	0	0	0	0
Hoxa6	0	11.5725	0	0	0	0	0	0	0
Hoxd9	0	0	0	0	0	0	0	0	0
Emx2	0	9.64466	0	0	0	0	0	0	0
Nkx26	0	0	0	17.2176	0	0	0	0	0
Nkx23	0	0	0	7.30506	0	0	0	0	0
Gm4830	0	0	0	0	0	0.757057	0	0	0
Prop1	0	29.579	0	0	0	1.89836	0	0	0
Msx1	0	0	0	0	0	0	0	0	0
Hoxb13	0	0	0	0	0	0	0	0	0
Nkx32	0	0	0	5.91706	0	0	0	0	0
Hmx2	0	1.62756	0	0	0	0	0	0	0
Six1	0	0	0	0	0	0	0	0	2.91746
Pbx1	0	0	0	0	0	0	0	0	0
Gsx1	0	5.79656	0	0	0	0	0	0	0
Nkx24	0	0	0	22.8491	0	0	0	0	0
Obox1	0	0	0	0	0	0.419157	0	0	0
Bsx	0	8.72496	0	0	0	0	0	0	0
Hoxb8	0	12.951	0	0	0	0	0	0	0
Pou3f4	0	32.3342	0	0	0	0	0	0	0
Homez	0	0	0.514157	0	0	0	0	0	0
En1	0	8.02006	0	0	0	0	0	0	0
Nkx29	0	0	0	17.7597	0	0	0	0	0
Irx1	0	0	0	0	0	0	0	0	0
Nkx63	0	12.394	0	0	0	0	0	0	0
Rhox8	0	0	0	0	0	3.24276	0	0	0
Obox3	0	0	0	0	0	1.50246	0	0	0
Hmx1	0	1.79156	0	0	0	0	0	0	0
Rhox9	0	8.37866	0	0	0	0	0	0	0
Noto	0	14.5468	0	0	0	0	0	0	0
Tlx2	0	6.37956	0	0	0	1.73776	0	0	0
Obox5	0	0	0	0	0	0.952057	0	0	0
AC1890281	0	0	0	0	0	0.952057	0	0	0
Gm5889	0	0	0	0	0	1.50246	0	0	0
Hoxc4	0	108.673	12.3857	0	0	16.0897	0	0	0
Hoxd3	0	3.24596	0	0	0	0	0	0	0
Hoxa3	0	28.6381	0	0	0	0	0	0	0
NP	0	2.40486	0	0	0	0	0	0	0
NP.1	0	17.3237	0	0	0	0	0	0	0
NP.4	0	0.473857	0	0	0	0	0	0	0
NP.7	0	12.951	0	0	0	0	0	0	0
NP.9	0	7.32416	0	0	0	0	0	0	0
NP.11	0	7.70906	1.54986	0	0	0.0912575	0	0	0
NP.13	0	49.1096	2.17686	0	0	2.74636	0	0	0
NP.14	0	0	0	0	0	0	0	0	0
NP.15	0	0	0	0	0	0	0	0	0
NP.16	0	0	0	0	0	0	0	0	0
NP.17	0	0	0	0	0	0	0	0	0
NP.19	0	0	0	0	0	0	0	0	0
NP.21	0	12.427	0	0	0	0.557957	0	0	0
NP.22	0	0	0	0	0	0	0	0	0
NP.23	0	0	0	0	0	0.952057	0	0	0
Q8VHG7	0	0	0	0	0	0.952057	0	0	0
Dobox4	0	0	0	0	0	0	0	0	0
Pax3	0	1.30406	1.00416	0	0	0	0.524457	0	0.234057
Pax6	0	5.51676	0	0	0	0	0	0	0
Pou1f1	0	33.8698	0	0	0	0.806257	0	0	0
Pou5f1	0	0	0	0	0	0	0	0	0
Pou2f1	0	23.4104	0	0	0	5.24836	0	0	0
Pou3f1	0	27.5724	0.193957	0	0	1.09806	0	0	0
Pit1	0	3.36246	0	0	0	0	0	0	0
Pit1.1	0	6.86996	0	0	0	0	0	0	0
Pit1.2	0	3.64366	0	0	0	0	9.99926	0	0
Pit1.3	0	0	0	0	0	0	0	0	0
Hsfy2	0	0	0	0	0	0	0	0	0
Irf9	0	0	0	0	0	0	22.2485	0	0
Irf3	0	0	0	0	0	0	14.1641	0	0
Irf1	0	0	0	0	0	0	96.4784	0	0
Irf4	0	0	1.56286	0	0	0	57.9387	0	0
Irf7	0	0	0	0	0	0	12.0184	0	0
Irf2	0	0	0.00845749	0	0	0	71.2509	0	0
Mybl2	0	0	1.59246	0	0	0	0.620457	0	0
Cdc5l	0	0	0	0	0	0	0	0	0
Smarcc2	0	0	0	0	0	1.33126	0	0	0
Mybl1	0	0	4.00426	0	0	0	0.311457	0	0
Terf2	0	0	0	0	0	0	0	0	0
Prdm11	0	0	1.41496	0	0	0.815257	1.72496	0	0
Gm239	0	0	0	0	0	0	0	0	0.517157
Ppard	0	30.6358	137.089	0	0	5.24126	0	0	0.652757
Hnf4g	0	319.15	620.199	0	0	17.4802	0	0	0
Hnf4a	0	12.496	33.3043	0	0	0	0	0	0
Nr2e1	0	1.33696	0.844657	0	0	1.44316	0	0	0
Vdr	0	0.762257	22.5416	0	0	0	0	0	0
Nr3c2	0	0	0	0	0	0	0	0	0.597457
Trp73	0	0	0	0	0	0	0	0	0
Trp53	0	0	0	0	0	0	0	0	1.36096
Lcor	0	0	0	0	0	0	0	0	0.277857
Rfx7	0	1.42696	0	15.8131	0	1.77136	0	0	0
Sp100	0	0	0	0	0	0	0	0	0
Sp140	0	0	0	0	0	0	0	0	0
IRC900814	0	0	0	0	0	0	0	0	0
IRC900814.1	0	0	0	0	0	0	0	0	0
Tcf7	0	0	1.32096	0	0	0	0	0	0
Hmg20b	0	0	0	0	0	0	0	0	0
Tcf7l2	0	0.111357	19.2516	0	0	0	0	0	0
Lef1	0	1.09256	22.7481	0	0	0	0	0	0
Sox14	0	0	0	0	0	0	0	0	0
Tcf7l1	0	0	8.68756	0	0	0	0	0	0
Stat2	0	0	0	0	0	0	141.637	0	0
Tbx2	0	0	0	0	0	1.86266	0	0	0
Tbx21	0	0	0	0	0	0	0	0	0.142557
Tbx1	0	0	0	0	0	3.04206	2.26786	0	0
Tbx3	0	0	0	0	0	1.85176	0	0	0
Tbx19	0	0	0	0	0	0	0	0	0
Tbx20	0	0	0	0	0	0.563257	3.91926	0	0
Eomes	0	0	0	0	0	4.60446	3.46496	0	0
Tbr1	0	0	0	0	0	0	0.678757	0	0
Tbx10	0	0	0	0	0	3.04206	2.26786	0	0
T	0	0	0	0	0	0.964457	0	0	0
Tbp	0	0	0	0	0	0	0	0	0
Tbpl2	0	0	0	0	0	0	0	0	0
Prkrir	0	0	0.0929575	0	0	0	0	0	0
Spz1	0	0	0	0.350557	0	0	0.525857	0	0.295057
Tal2	0	0	0	0	0	0	0	0	0
Neurod1	0	0	0	0	0	2.37256	0	0	0
Twist1	0	0	0	0	0	0	0	0	0.594957
Neurod6	0	0	0	0	0	2.37256	0	0	0
Neurod4	0	0	0	0	0	2.37256	0	0	0
Bcl11a	0	0	0	0	0	0	350.773	0	0
Gli1	0	0	0	0	0	0	1.80696	0	0
Zbtb7a	0	0	0	0	0	0.557057	8.62806	0	0
Zbtb7c	0	0	0	0	0	0.557057	8.62806	0	0
Mbtps2	0	0	0	0	0	0	0	0	0.0302575
Bcl11b	0	0	0	0	0	0	350.773	0	0
Gli2	0	0	0	0	0	0	1.80696	0	0
Glis3	0	7.47416	0	2.98086	0	1.42366	23.8257	0	1.44846
Ybx2	0	0	0	0	0	0	0	0	0
Ybx1	0	0	0	0	0	0	0	0	0
Csda	0	0	0	0	0	0	0	0	0
Onecut1	0	0	8.06376	0	0	0.121957	0	0	0
Onecut2	0	0	8.06376	0	0	0.121957	0	0	0
Foxn3	0	0	3.00356	0.967157	0	7.08106	0	0	0
Foxn2	0	0	7.12046	0.985457	0	9.29516	0	0	0
Foxl2	0	0	7.12046	0.985457	0	9.29516	0	0	0
ENSMUSG00000090020	0	0	7.12046	0.985457	0	9.29516	0	0	0
Gcm2	0	2.17446	0	0	0	0	0	0	0
Six5	0	0	0	0	0	0	0	0	1.94376
Nkx62	0	10.4206	0	0	0	0.116657	0	0	0
Prrxl1	0	13.2865	0	0	0	0	0	0	0
Pou4f2	0	22.2794	0	0	0	1.75846	0	0	0
Pou4f1	0	22.2794	0	0	0	1.75846	0	0	0
Tbx15	0	0	0	0	0	0.709457	0.673757	0	0
Tbx22	0	0	0	0	0	0.709457	0.673757	0	0
Tbx18	0	0	0	0	0	0.709457	0.673757	0	0
Hif3a	0	0	0	0	0	1.53516	1.87406	0	0
Zfp42	0	0	0	0	0	0	0	0	0.0302575
Mixl1	0	8.50986	0	0	0	0	0	0	0
