## Supplementary material for "Single-nucleus multiple-organ chromatin accessibility mapping in the rat": Table S1.xlsx

### Sheet: 00.Marker genes from public
Table name	Descriptions
Table S1	The main marker genes were collated from Han, L., Wei, X., Liu, C. et al. Cell transcriptomic atlas of the non-human primate Macaca fascicularis. Nature 604, 723–731 (2022). https://doi.org/10.1038/s41586-022-04587-3
TISSUE TYPE	CELL TYPE NAME	MARKER GENE	CELL TYPE CLASSIFICATION
Thyroid	Adipocyte	ADIPOQ, CD36, APOL6, COL5A3	Adipocyte
	Endothelial	FLT1, VWF, PECAM1	Endothelial
	Follicular	TPO,IYD, TG, BMP7, NEB	Epithelial
	Macrophage	CD163, MRC1, CSF1R, CD93, ITGAM	Immune
	Skeletal MYH2	TTN, MYH3, MYH2	Muscle
	Skeletal MYH7	TTN, MYH3, MYH7	Muscle
	Stromal	DCN, MGP, LUM, OGN, PDGFRA, LAMA2	Stromal
	T cell	CD4, CD3D, IL7R, CD3G, CD8A	Immune
Thymus	Pre B cell	PAX5, DTX1, IL21R, MS4A1, CD19, CD22, BANK1	Immune
	B cell	PAX5, CD19, CD79B, MS4A7, EBF1	Immune
	CD4 T cell	CD4, CD3D, IL7R, CD3G	Immune
	CD8 T cell	CD8A, CD3D, IL7R, CD3G	Immune
	Endothelial	FLT1, VWF, PECAM1	Endothelial
	Monocyte	MS4A3, CCL14, FCER1A, FCGR1A, CD14, MNDA, CD163, MRC1, STAB1	Immune
	Neutrophil	S100A8, CFD, CEACAM8, CSF3R, CSF2RB	Immune
	Stromal	DCN, LAMA2, GPC6, MGP, CFD, LUM, COL3A1, COL1A1	Stromal
	Thymic progenitors	CD34,CD7, ESR1	Stromal
Heart	Cardiomyocite	TNNI3, MYH7, TNNC1	Muscle
	Dendritic cell	RIPOR2, PTPN22, CD247, IKZF1, CD69	Immune
	Endothelial	FLT1, VWF, PECAM1	Endothelial
	Macrophage	CD163, MRC1, CSF1R, CD93, ITGAM	Immune
	Neuronal	NRXN1, NRXN3, PLP1	Neuron
	Pericyte	RERGL, PDGFRB, KCNJ8, BGN, ABCC9	Stromal
	Smooth muscle cell	TAGLN, MYH11, MYL9	Muscle
	Stromal	DCN, LAMA2, GPC6, MGP, CFD, LUM, COL3A1, COL1A1	Stromal
Lung	Arterial endothelial	IGFBP3, ARL15, BMX, PDE3A	Endothelial
	AT1	AGER, EMP2, CAV1, RTKN2, SLC26A5	Epithelial
	AT2	LRRK2, ROS1, ETV5, SFTPC, LAMP3	Epithelial
	Capillary endothelial	SLC6A4,SEMA3G, HPGD, LDB2, VEGFC, FLT1	Endothelial
	Club	SCGB3A2, TRIM2, JAKMIP2	Epithelial
	Goblet	SCGB1A1, SCGB3A2, BPIFB1	Epithelial
	Lymphatic endothelial	RELN, NTN1, KALRN, SEMA6A, STAB2, PROX1	Endothelial
	Macrophage	CD163, MRC1, CSF1R, CD93, ITGAM	Immune
	Mesothelial	ITLN1, MSLN, PKHD1L1	Mesothelial
	Myofibroblast	MYH10, ITGA8, COL3A1, COL1A2	Stromal
	TC/NKT	CD4, CD3D, IL7R, CD3G, CD8A, NKG7, TRAC	Immune
	Venous endothelial	ADGRG6, HDAC9, GRM7	Endothelial
Liver	B cell	PAX5, CD19, CD79B, MS4A7, EBF1	Immune
	Central hep	CYP2E1, SERPINE1, LGR5, TBX3, KCNH7	Epithelial
	Endothelial	FLT1, VWF, PECAM1	Endothelial
	Liver sinusoidal endothelial (LSEC)	MECOM, VWF, PTPRB	Endothelial
	Macrophage	CD163, MRC1, CSF1R, CD93, ITGAM	Immune
	Midzonal hep	TTC36, ATP6, COX3, ND4, ND2, VTN, APOE	Epithelial
	Portal hep	HAL, SDS, ARG1, GLS2, GPC6	Epithelial
	Stellate	COLEC11,COL3A1, DCN, BMP5, HGF, CSMD1, RBMS3	Stromal
	T cell	CD4, CD3D, IL7R, CD3G, CD8A	Immune
Spleen	B cell	PAX5, CD19, CD79B, MS4A7, EBF1	Immune
	Cycling B cell/CD4 T cell	CD4, CD3D, IL7R, CD3G	Immune
	Cycling T cell/CD8 T cell	CD8A, CD3D, IL7R, CD3G	Immune
	Endothelial	FLT1, VWF, PECAM1	Endothelial
	Macrophage	CD163, MRC1, CSF1R, CD93, ITGAM	Immune
	mDC	LILRA4, JCHAIN, SELL, PLAC8	Immune
	Monocyte	MS4A3, CCL14, FCER1A, FCGR1A, CD14, MNDA, CD163, MRC1, STAB1	Immune
	Neutrophil	S100A8, CFD, CEACAM8, CSF3R, CSF2RB	Immune
	NK	NKG7,TRAC, CD96	Immune
	NKT	KLRD1, IL2RB, GNLY, CCL5, HOPX, PRF1	Immune
	Plasma BC	MZB1, IRF4, JCHAIN, IGKC, BANK1	Immune
	Pre B cell	PAX5, DTX1, IL21R, MS4A1, CD19< CD22, BANK1	Immune
	Stromal	DCN, LAMA2, GPC6, MGP, CFD, LUM, COL3A1, COL1A1	Stromal
	T cell	CD4, CD3D, IL7R, CD3G, CD8A	Immune
Kidney	Ascending LOH	SLC12A1,UMOD	Epithelial
	Connecting tubule	SLC8A1	Epithelial
	Cycling	MKI67	Epithelial
	Distal convoluted tubule (DCTC)	SLC12A3, TRPM6, TRPM7, PVALB, WNK1, LGR5	Epithelial
	Descending LOH	HS3ST4,NLGN1, EPHA7, NRCAM	Epithelial
	Endothelial	FLT1, VWF, PECAM1	Endothelial
	Intercalated cell	ATP6V0D2, ATP6V1G3, FOXI1	Epithelial
	Myofibroblast	ITGA8,COL1A2	Stromal
	Podocyte	NPHS1, ITGA3, WT1,PTPRO, GPC6, NPHS2	Epithelial
	Principal	FXYD4, HPGD, GATA2, TNR	Epithelial
	Proximal convoluted tubule S1	SLC5A2, SLC5A12	Epithelial
	Proximal convoluted tubule S3	SLC7A13, SLC5A8	Epithelial
Pancreas	Acinar	CPA1, CPB1, CPA3	Epithelial
	Alpha	GCG, TM4SF4, TTR, PCSK2, DPP6, PTPRT	Endocrine
	Beta	DLK1, IAPP, ETV5, INS, DOCK2	Endocrine
	Ductal	SCTR, FGFR2, EHF, CFTR, KRT19, SOX9	Epithelial
	Gamma	GLIS3, DOCK2	Endocrine
	Macrophage	CD163, MRC1, CSF1R, CD93, ITGAM	Immune
	Stellate	COL1A1, PDGFRA, DCN, LAMA2, GSN	Stromal
Ovary	Ciliated	CCDC78, DNAH5, DNAH6, DNAH9	Epithelial
	Cumulus	MKI67	Epithelial
	Endothelial	FLT1, VWF, PECAM1	Endothelial
	Granulosa	COL4A3,FSHR, NR5A2	Stromal
	Mesothelial	ITLN1, MSLN, PKHD1L1, TLL1	Mesothelial
	Monocyte	MS4A3, CCL14, FCER1A, FCGR1A, CD14, MNDA, CD163, MRC1, STAB1	Immune
	Mural	CYP17A1, STC1, HHIP, NAV3	Stromal
	Progenitor like epithelial	LGR5, MSLN, PAX8, MECOM, EHF	Epithelial
	Smooth muscle cell	TAGLN, MYH11, MYL9	Muscle
	Stromal	DCN, LAMA2, GPC6, MGP, CFD, LUM, COL3A1, COL1A1	Stromal
	Surface epithelial	ABI3BP, MSLN, PAX8, NPNT	Epithelial
	Theca	APOE, INHA, RUNX2	Stromal
